# Single-cell transcriptomic landscape of cardiac neural crest cell derivatives during embryonic and neonatal development

**DOI:** 10.1101/759118

**Authors:** Xuanyu Liu, Wen Chen, Wenke Li, Ziyi Zeng, James R. Priest, Zhou Zhou

**Author notes:** X.L. and W.C. contributed equally to this manuscript. **Address correspondence to:** Dr. Zhou Zhou, No. 167, Beilishi Road, Xicheng District, Beijing, 100037, People’s Republic of China.

## Abstract

**Rationale:** Cardiac neural crest cells (CNCCs) contribute greatly to cardiovascular development. A thorough understanding of the cell lineages, transcriptomic states and regulatory networks of CNCC derivatives during normal development is essential for deciphering the pathogenesis of CNCC-associated congenital anomalies. However, the transcriptomic landscape of CNCC derivatives during development has not yet been examined at a single-cell resolution.

**Objective:** We sought to systematically characterize the cell lineages, define the developmental chronology and elucidate the transcriptomic dynamics of CNCC derivatives during embryonic and neonatal development.

**Methods and Results:** We performed single-cell transcriptomic sequencing of 34,131 CNCC-derived cells in mouse hearts from eight developmental stages between E10.5 and P7. Through single-cell analyses and single-molecule fluorescence *in situ* hybridization, we confirmed the presence of CNCC-derived mural cells. Furthermore, we found the transition from CNCC-derived pericytes to microvascular smooth muscle cells, and identified the genes that were significantly regulated during this transition through pseudo-temporal analysis. CNCC-derived neurons first appeared at E10.5, which was earlier than previously recognized. In addition, the CNCC derivatives switched from a proliferative to a quiescent state with the progression of development. Gradual loss of the neural crest molecular signature with development was also observed in the CNCC derivatives. Our data suggested that many CNCC-derivatives had already committed or differentiated to a specific lineage when migrating to the heart. Finally, we characterized some previously unknown subpopulations of CNCC derivatives during development. For example, we found that *Penk*+ cells, which were mainly localized in outflow tract cushions, were all derived from CNCCs.

**Conclusions:** Our study provides novel insights into the cell lineages, molecular signatures, developmental chronology and state change dynamics of CNCC derivatives during embryonic and neonatal development. Our dataset constitutes a valuable resource that will facilitate future efforts in exploring the role of CNCC derivatives in development and disease.
