## Supplementary material for "Single-cell transcriptomic landscape of cardiac neural crest cell derivatives during embryonic and neonatal development": Online Table I

### Sheet: Sheet1
Online Table I. Summary of the sequencing metrics for the eight samples.
Sample	E105	E115	E125	E135	E145	E175	P1	P7
Estimated Number of Cells	2962	7894	6308	6269	6848	4534	4655	5037
Mean Reads per Cell	186213	91092	115675	105014	99666	122302	166472	132591
Median Genes per Cell	4804	4289	3808	4329	3166	2312	2830	2972
Number of Reads	551564819	719087177	729682844	658337671	682513795	554519020	774930420	667861913
Valid Barcodes	0.98	0.977	0.978	0.976	0.978	0.966	0.979	0.978
Sequencing Saturation	0.801	0.689	0.793	0.712	0.81	0.878	0.872	0.871
Q30 Bases in Barcode	0.951	0.957	0.954	0.947	0.95	0.954	0.954	0.941
Q30 Bases in RNA Read	0.927	0.934	0.933	0.914	0.925	0.93	0.93	0.907
Q30 Bases in UMI	0.948	0.954	0.948	0.94	0.943	0.946	0.948	0.936
Reads Mapped to Genome	0.971	0.972	0.972	0.967	0.971	0.954	0.967	0.963
Reads Mapped Confidently to Genome	0.929	0.933	0.934	0.931	0.934	0.916	0.928	0.93
Reads Mapped Confidently to Intergenic Regions	0.021	0.019	0.022	0.023	0.023	0.028	0.022	0.025
Reads Mapped Confidently to Intronic Regions	0.07	0.081	0.12	0.141	0.13	0.155	0.11	0.111
Reads Mapped Confidently to Exonic Regions	0.839	0.833	0.792	0.767	0.781	0.733	0.796	0.795
Reads Mapped Confidently to Transcriptome	0.807	0.8	0.759	0.736	0.748	0.7	0.767	0.766
Reads Mapped Antisense to Gene	0.012	0.014	0.013	0.012	0.012	0.014	0.01	0.01
Fraction Reads in Cells	0.906	0.925	0.93	0.956	0.893	0.836	0.905	0.924
Total Genes Detected	19419	20398	20384	20374	20428	19388	19293	19521
Median UMI Counts per Cell	24901	18820	13928	17338	10377	6793	9808	9834
Cell Number after Quality Control	2026	6099	5264	5112	5205	3024	3642	3759
