## Supplementary material for "Single-cell transcriptomic landscape of cardiac neural crest cell derivatives during embryonic and neonatal development": Online Table III

### Sheet: Sheet1
Online Table III. Genes that were significantly regulated during the transition from pericytes to mVSMCs.
gene_short_name	num_cells_expressed	use_for_ordering	pval	qval	cluster
Mustn1	126	TRUE	0	0	Ⅱ
Tagln	171	TRUE	0	0	Ⅱ
Acta2	224	TRUE	0	0	Ⅲ
Kcnj8	154	TRUE	1.17372e-266	6.29936e-263	Ⅰ
Eln	227	TRUE	5.84137e-256	2.50805e-252	Ⅲ
Myl9	226	TRUE	1.358e-227	4.85893e-224	Ⅲ
Crip1	227	TRUE	4.17641e-227	1.28085e-223	Ⅲ
Myh11	89	TRUE	1.75634e-214	4.71313e-211	Ⅲ
Dstn	225	TRUE	1.714e-208	4.08847e-205	Ⅲ
Tpm1	222	TRUE	1.41635e-191	3.04061e-188	Ⅱ
Actg2	101	TRUE	2.73275e-181	5.33333e-178	Ⅲ
Csrp1	215	TRUE	3.08135e-170	5.51254e-167	Ⅲ
Cygb	171	TRUE	3.08665e-167	5.09725e-164	Ⅰ
Colec11	160	TRUE	1.65834e-159	2.54294e-156	Ⅰ
Cnn1	79	TRUE	1.02806e-158	1.47136e-155	Ⅲ
Fbxl22	91	TRUE	3.15728e-151	4.23628e-148	Ⅲ
Sorbs2	70	TRUE	1.13099e-138	1.42824e-135	Ⅲ
Fabp5	188	TRUE	9.50264e-133	1.13335e-129	Ⅰ
Higd1b	174	TRUE	1.83137e-128	2.06925e-125	Ⅰ
Steap4	145	TRUE	1.91888e-126	2.05973e-123	Ⅰ
Mgp	214	TRUE	8.77691e-126	8.97251e-123	Ⅰ
Ptp4a3	210	TRUE	1.13984e-122	1.11228e-119	Ⅱ
Postn	183	TRUE	1.67102e-119	1.55971e-116	Ⅰ
Ramp1	78	TRUE	3.77718e-118	3.37869e-115	Ⅲ
Pln	52	TRUE	1.79032e-117	1.53739e-114	Ⅲ
Sncg	60	TRUE	3.31285e-107	2.73539e-104	Ⅲ
Tagln2	202	TRUE	4.18699e-101	3.32912e-98	Ⅰ
Fgl2	71	TRUE	3.78641e-99	2.90309e-96	Ⅲ
Col6a1	165	TRUE	7.62823e-99	5.647e-96	Ⅰ
Arhgdib	148	TRUE	1.54144e-94	1.10306e-91	Ⅰ
Pcp4l1	102	TRUE	4.03773e-94	2.79619e-91	Ⅱ
Myl6	227	TRUE	1.34251e-89	9.00656e-87	Ⅲ
Perp	58	TRUE	1.68631e-89	1.09702e-86	Ⅲ
Vtn	127	TRUE	4.71402e-89	2.97649e-86	Ⅰ
Ndufa4	138	TRUE	7.15252e-89	4.33719e-86	Ⅲ
Bex4	46	TRUE	7.27309e-89	4.33719e-86	Ⅲ
Abcc9	145	TRUE	3.44527e-87	1.999e-84	Ⅰ
Nrip2	71	TRUE	1.70668e-83	9.64186e-81	Ⅱ
Pgam2	43	TRUE	5.73008e-83	3.15419e-80	Ⅲ
Aspn	191	TRUE	9.91783e-83	5.3229e-80	Ⅰ
Cryab	132	TRUE	4.32417e-82	2.26418e-79	Ⅱ
Map3k7cl	104	TRUE	1.41987e-81	7.25756e-79	Ⅱ
Csrp2	224	TRUE	1.21006e-80	6.0413e-78	Ⅲ
Art3	131	TRUE	1.53552e-79	7.49192e-77	Ⅰ
Ptgis	79	TRUE	1.87423e-79	8.94134e-77	Ⅲ
Rcan2	108	TRUE	3.51945e-77	1.64251e-74	Ⅱ
Uba2	174	TRUE	7.89065e-76	3.60418e-73	Ⅱ
Hspb1	157	TRUE	3.76141e-75	1.68229e-72	Ⅱ
Tpm2	226	TRUE	5.59914e-75	2.45311e-72	Ⅲ
Rgs5	202	TRUE	7.39361e-72	3.17452e-69	Ⅰ
Hspb2	98	TRUE	2.84209e-70	1.19635e-67	Ⅱ
Col6a2	158	TRUE	4.88344e-69	2.01611e-66	Ⅰ
Clu	55	TRUE	5.09234e-69	2.06269e-66	Ⅲ
Lmod1	92	TRUE	5.69484e-69	2.26402e-66	Ⅲ
Dlk1	105	TRUE	2.71694e-68	1.0605e-65	Ⅰ
Cavin3	216	TRUE	5.1154e-65	1.96103e-62	Ⅱ
Mylk	197	TRUE	1.75446e-64	6.60784e-62	Ⅱ
Fxyd1	192	TRUE	5.90706e-62	2.18643e-59	Ⅲ
Cpa1	62	TRUE	2.12115e-61	7.71812e-59	Ⅰ
Igfbp7	227	TRUE	2.54497e-61	9.10591e-59	Ⅲ
Acta1	13	TRUE	7.28538e-61	2.56398e-58	Ⅲ
Meg3	208	TRUE	9.86158e-61	3.41465e-58	Ⅰ
Lox	65	TRUE	1.97719e-60	6.73752e-58	Ⅲ
Vstm4	154	TRUE	7.79552e-60	2.61491e-57	Ⅰ
H19	111	TRUE	1.43273e-59	4.73197e-57	Ⅰ
Acan	63	TRUE	4.55381e-59	1.48123e-56	Ⅲ
Cav1	137	TRUE	6.62507e-59	2.12279e-56	Ⅱ
Cavin1	164	TRUE	1.29199e-58	4.07888e-56	Ⅱ
Sh3bgr	56	TRUE	1.42768e-58	4.44195e-56	Ⅲ
Pid1	148	TRUE	1.7371e-58	5.32745e-56	Ⅰ
Gng11	226	TRUE	5.41781e-58	1.63816e-55	Ⅰ
Tinagl1	205	TRUE	5.81006e-57	1.73237e-54	Ⅲ
Oaf	160	TRUE	1.51955e-56	4.46873e-54	Ⅰ
Sep7	224	TRUE	1.89707e-56	5.50355e-54	Ⅰ
Bcam	192	TRUE	2.08223e-55	5.96017e-53	Ⅲ
Marcks	168	TRUE	9.72118e-54	2.74598e-51	Ⅰ
Maged2	214	TRUE	2.6273e-53	7.32504e-51	Ⅰ
Chchd10	63	TRUE	5.62885e-53	1.54923e-50	Ⅲ
Hacd1	158	TRUE	1.23666e-52	3.36057e-50	Ⅲ
Plat	114	TRUE	2.23508e-52	5.99785e-50	Ⅰ
Cst3	225	TRUE	1.4183e-51	3.75903e-49	Ⅱ
Tuba1a	225	TRUE	4.59837e-51	1.20388e-48	Ⅰ
Tmsb10	227	TRUE	5.2128e-51	1.34829e-48	Ⅰ
Nostrin	127	TRUE	5.78205e-51	1.47773e-48	Ⅰ
Nexn	96	TRUE	1.89056e-48	4.77489e-46	Ⅲ
Ltbp4	177	TRUE	2.409e-48	6.01353e-46	Ⅰ
Flna	190	TRUE	2.50383e-48	6.17843e-46	Ⅲ
Gas1	158	TRUE	1.58734e-47	3.87239e-45	Ⅰ
Olfml2a	68	TRUE	1.31968e-46	3.18325e-44	Ⅲ
Asb2	59	TRUE	6.6983e-46	1.59777e-43	Ⅲ
Itpk1	72	TRUE	1.0827e-45	2.55421e-43	Ⅲ
Cd9	115	TRUE	2.91886e-45	6.81111e-43	Ⅲ
Cox4i2	217	TRUE	4.86572e-45	1.1232e-42	Ⅰ
Hic1	134	TRUE	1.10054e-44	2.51345e-42	Ⅰ
Tpm4	222	TRUE	1.52346e-44	3.44269e-42	Ⅰ
Pdgfrb	197	TRUE	3.76086e-44	8.41022e-42	Ⅰ
Tesc	52	TRUE	5.33362e-44	1.18043e-41	Ⅲ
Thy1	143	TRUE	8.51594e-43	1.86551e-40	Ⅰ
Ccdc3	108	TRUE	9.21763e-43	1.99883e-40	Ⅲ
Anxa2	205	TRUE	1.88284e-42	4.03281e-40	Ⅰ
Wtip	61	TRUE	1.89731e-42	4.03281e-40	Ⅲ
Ppp1r15a	155	TRUE	1.21286e-41	2.55272e-39	Ⅱ
Anxa5	222	TRUE	3.01747e-41	6.28922e-39	Ⅰ
Hcfc1r1	186	TRUE	3.22565e-41	6.6585e-39	Ⅲ
Ppib	222	TRUE	5.02789e-41	1.01868e-38	Ⅰ
Gnas	227	TRUE	5.02983e-41	1.01868e-38	Ⅰ
Slc48a1	60	TRUE	1.06756e-39	2.14191e-37	Ⅲ
Gnb4	198	TRUE	3.00214e-39	5.96758e-37	Ⅰ
Ifitm3	218	TRUE	4.61744e-39	9.09423e-37	Ⅰ
Ckb	165	TRUE	8.90862e-39	1.73864e-36	Ⅲ
Rbpms2	148	TRUE	1.46078e-38	2.82522e-36	Ⅱ
Fgfr1	77	TRUE	6.21627e-38	1.19153e-35	Ⅲ
Cd81	226	TRUE	2.20002e-37	4.17965e-35	Ⅰ
Mxra7	132	TRUE	4.02565e-37	7.58093e-35	Ⅰ
Ndufa4l2	219	TRUE	4.58392e-37	8.55719e-35	Ⅰ
Col3a1	211	TRUE	1.1823e-36	2.18807e-34	Ⅰ
Cd63	225	TRUE	1.47756e-36	2.71113e-34	Ⅰ
Sep4	190	TRUE	1.77114e-36	3.22228e-34	Ⅰ
Pla1a	95	TRUE	2.94925e-36	5.32054e-34	Ⅰ
Nkd1	79	TRUE	1.05589e-35	1.889e-33	Ⅲ
Efhd1	36	TRUE	1.3298e-35	2.35936e-33	Ⅲ
Sparc	227	TRUE	1.93295e-35	3.40136e-33	Ⅰ
Smim5	39	TRUE	1.99155e-35	3.47599e-33	Ⅲ
Rrad	102	TRUE	2.05065e-35	3.55028e-33	Ⅱ
Myl12a	226	TRUE	2.76886e-35	4.75534e-33	Ⅰ
Ppp1r12b	68	TRUE	4.12361e-35	7.02584e-33	Ⅲ
Gpx1	179	TRUE	4.49908e-35	7.60522e-33	Ⅲ
Cotl1	108	TRUE	1.55995e-34	2.61632e-32	Ⅰ
Pcolce	176	TRUE	1.79361e-34	2.9849e-32	Ⅰ
Cald1	227	TRUE	2.12708e-34	3.51263e-32	Ⅱ
Actn1	196	TRUE	3.9781e-34	6.51922e-32	Ⅲ
Mlf1	94	TRUE	7.84811e-34	1.27639e-31	Ⅱ
Sep9	139	TRUE	1.79161e-33	2.8919e-31	Ⅰ
Coro1b	180	TRUE	2.24109e-33	3.59042e-31	Ⅰ
Ptn	133	TRUE	4.51126e-33	7.17391e-31	Ⅰ
Gm13861	52	TRUE	4.56517e-33	7.20625e-31	Ⅲ
Tnnc1	28	TRUE	4.72637e-33	7.40625e-31	Ⅲ
Junb	176	TRUE	9.57391e-33	1.48937e-30	Ⅱ
Ltbp1	54	TRUE	1.43076e-32	2.20975e-30	Ⅲ
Tmem51	115	TRUE	2.16469e-32	3.3194e-30	Ⅱ
Trp53i11	113	TRUE	3.93081e-32	5.98486e-30	Ⅱ
Sorbs1	80	TRUE	6.87069e-32	1.03873e-29	Ⅲ
Mmp2	122	TRUE	1.00752e-31	1.51255e-29	Ⅰ
Stmn1	130	TRUE	1.10661e-31	1.64978e-29	Ⅰ
Cav2	161	TRUE	1.39293e-31	2.06231e-29	Ⅲ
Hspb6	54	TRUE	1.55645e-31	2.28862e-29	Ⅲ
Npnt	25	TRUE	4.50027e-31	6.57223e-29	Ⅲ
Mef2c	208	TRUE	6.67228e-31	9.67841e-29	Ⅱ
Tsc22d1	207	TRUE	6.85068e-31	9.8705e-29	Ⅲ
Susd5	47	TRUE	7.24428e-31	1.0368e-28	Ⅲ
Sh3bgrl	213	TRUE	1.28248e-30	1.82333e-28	Ⅲ
Sri	194	TRUE	1.4999e-30	2.11841e-28	Ⅰ
Crispld2	50	TRUE	2.62719e-30	3.68631e-28	Ⅲ
Socs3	86	TRUE	2.77682e-30	3.87096e-28	Ⅱ
Cd93	59	TRUE	2.96721e-30	4.10969e-28	Ⅱ
Dmpk	58	TRUE	3.05645e-30	4.20614e-28	Ⅲ
Irf8	75	TRUE	4.09941e-30	5.60548e-28	Ⅰ
Net1	53	TRUE	4.17838e-30	5.67731e-28	Ⅲ
G0s2	112	TRUE	4.58448e-30	6.18992e-28	Ⅰ
Loxl1	86	TRUE	8.37279e-30	1.12342e-27	Ⅲ
Mest	91	TRUE	9.73945e-30	1.29867e-27	Ⅰ
Nrarp	143	TRUE	1.88821e-29	2.50223e-27	Ⅱ
Kcnab1	64	TRUE	2.39848e-29	3.15893e-27	Ⅱ
Tcf4	176	TRUE	3.3984e-29	4.44859e-27	Ⅰ
Dusp6	108	TRUE	1.0331e-28	1.34416e-26	Ⅰ
Ifitm2	224	TRUE	2.10209e-28	2.71853e-26	Ⅰ
Cdh6	46	TRUE	3.31603e-28	4.26278e-26	Ⅲ
Smagp	133	TRUE	3.79124e-28	4.84466e-26	Ⅰ
Fos	194	TRUE	3.82846e-28	4.86328e-26	Ⅱ
Slmap	118	TRUE	4.20223e-28	5.30668e-26	Ⅲ
Speg	92	TRUE	7.23199e-28	9.07932e-26	Ⅲ
Cav3	36	TRUE	9.24158e-28	1.15348e-25	Ⅲ
Pla2g16	55	TRUE	9.64313e-28	1.19664e-25	Ⅲ
Limd2	155	TRUE	9.95381e-28	1.22809e-25	Ⅰ
B2m	217	TRUE	4.91779e-27	6.02658e-25	Ⅰ
Palld	81	TRUE	4.94074e-27	6.02658e-25	Ⅲ
Gas6	52	TRUE	5.36982e-27	6.51296e-25	Ⅲ
P2ry14	102	TRUE	5.42948e-27	6.54832e-25	Ⅰ
Hmgb2	178	TRUE	7.2363e-27	8.6787e-25	Ⅰ
Chn1	104	TRUE	1.13579e-26	1.35462e-24	Ⅰ
Laptm4a	226	TRUE	1.63746e-26	1.94216e-24	Ⅰ
Map1b	193	TRUE	1.72869e-26	2.0391e-24	Ⅲ
Rasd1	48	TRUE	2.43238e-26	2.85346e-24	Ⅱ
Tppp3	182	TRUE	2.69779e-26	3.14762e-24	Ⅰ
Cavin2	157	TRUE	3.12712e-26	3.62881e-24	Ⅰ
Col18a1	41	TRUE	8.31039e-26	9.5918e-24	Ⅲ
S100a6	197	TRUE	1.09475e-25	1.25679e-23	Ⅰ
Apold1	129	TRUE	1.29351e-25	1.47708e-23	Ⅰ
Fermt2	214	TRUE	2.04805e-25	2.32633e-23	Ⅰ
Olfml3	81	TRUE	2.08215e-25	2.35261e-23	Ⅰ
Wnt5b	84	TRUE	2.77942e-25	3.12402e-23	Ⅱ
mt-Nd4	227	TRUE	4.20676e-25	4.70369e-23	Ⅲ
Ppp1r12a	181	TRUE	6.6797e-25	7.43004e-23	Ⅲ
Tgfb3	116	TRUE	8.62317e-25	9.54239e-23	Ⅱ
Spint2	91	TRUE	9.56088e-25	1.05258e-22	Ⅲ
Msrb1	154	TRUE	1.25755e-24	1.3774e-22	Ⅲ
Ttyh2	85	TRUE	1.84699e-24	2.01275e-22	Ⅰ
Rem1	121	TRUE	2.11388e-24	2.29196e-22	Ⅰ
Cmtm3	150	TRUE	6.71139e-24	7.24021e-22	Ⅰ
Crim1	66	TRUE	7.58925e-24	8.1463e-22	Ⅲ
Rgs7bp	65	TRUE	8.38407e-24	8.95469e-22	Ⅲ
Cnnm2	59	TRUE	9.12898e-24	9.70202e-22	Ⅱ
Lamb1	99	TRUE	9.79611e-24	1.03597e-21	Ⅰ
Ppp1cb	192	TRUE	1.17106e-23	1.23237e-21	Ⅲ
S1pr3	169	TRUE	1.30011e-23	1.3615e-21	Ⅰ
Klk8	62	TRUE	1.71296e-23	1.78514e-21	Ⅰ
Igfbp2	19	TRUE	1.85379e-23	1.92257e-21	Ⅲ
mt-Co3	227	TRUE	1.95889e-23	2.0218e-21	Ⅲ
Lbh	193	TRUE	2.27936e-23	2.34131e-21	Ⅱ
Entpd1	31	TRUE	2.30578e-23	2.35716e-21	Ⅲ
Cbx6	103	TRUE	2.95256e-23	3.00406e-21	Ⅲ
Lims2	30	TRUE	3.17917e-23	3.21936e-21	Ⅲ
Lama5	59	TRUE	3.36287e-23	3.38939e-21	Ⅲ
Prss23	109	TRUE	4.59216e-23	4.60675e-21	Ⅲ
Phlda1	151	TRUE	5.50534e-23	5.49715e-21	Ⅰ
mt-Cytb	227	TRUE	5.66793e-23	5.63329e-21	Ⅱ
Tcea3	46	TRUE	7.5698e-23	7.48887e-21	Ⅲ
Ubb	227	TRUE	8.06438e-23	7.94156e-21	Ⅰ
mt-Co1	227	TRUE	1.03921e-22	1.01871e-20	Ⅲ
Selenop	131	TRUE	1.91184e-22	1.86561e-20	Ⅰ
Ebf1	224	TRUE	2.19853e-22	2.13566e-20	Ⅰ
Itih4	28	TRUE	2.60414e-22	2.51827e-20	Ⅲ
Synpo2	59	TRUE	2.71719e-22	2.61581e-20	Ⅲ
2010111I01Rik	164	TRUE	2.99685e-22	2.87216e-20	Ⅱ
Lgals9	82	TRUE	3.31745e-22	3.16529e-20	Ⅰ
Hspb7	63	TRUE	5.21313e-22	4.95201e-20	Ⅱ
Cox6c	227	TRUE	5.54285e-22	5.24203e-20	Ⅱ
Prdx1	222	TRUE	5.76131e-22	5.42473e-20	Ⅰ
Mfap2	179	TRUE	6.28285e-22	5.88997e-20	Ⅰ
Cabp1	47	TRUE	7.85959e-22	7.33607e-20	Ⅲ
Fbln5	104	TRUE	9.57797e-22	8.9013e-20	Ⅲ
Corin	26	TRUE	1.07458e-21	9.94356e-20	Ⅲ
2900026A02Rik	38	TRUE	1.17551e-21	1.08308e-19	Ⅲ
Mmd	68	TRUE	1.35914e-21	1.24692e-19	Ⅲ
Selenok	226	TRUE	1.5919e-21	1.45425e-19	Ⅰ
Fstl3	54	TRUE	1.87568e-21	1.70623e-19	Ⅲ
Cpxm2	27	TRUE	1.88769e-21	1.70991e-19	Ⅲ
Ldhb	148	TRUE	2.26521e-21	2.04326e-19	Ⅰ
Rerg	132	TRUE	3.0969e-21	2.78177e-19	Ⅰ
Dbn1	126	TRUE	4.50843e-21	4.03279e-19	Ⅰ
Myo1b	164	TRUE	6.00539e-21	5.34953e-19	Ⅰ
Klhdc8b	118	TRUE	6.27506e-21	5.56665e-19	Ⅲ
Gm45716	38	TRUE	7.93394e-21	7.00929e-19	Ⅲ
Cd200	164	TRUE	8.02183e-21	7.0579e-19	Ⅱ
Col4a1	223	TRUE	8.8328e-21	7.7397e-19	Ⅰ
Fabp4	82	TRUE	1.06987e-20	9.33654e-19	Ⅰ
Mt1	158	TRUE	1.28673e-20	1.11836e-18	Ⅰ
Lhfp	227	TRUE	2.35682e-20	2.04017e-18	Ⅰ
Chst2	109	TRUE	2.85588e-20	2.46225e-18	Ⅰ
Olfr78	52	TRUE	2.99371e-20	2.57075e-18	Ⅱ
Pdcd5	204	TRUE	3.3925e-20	2.9016e-18	Ⅲ
Ntrk2	46	TRUE	3.53111e-20	3.00817e-18	Ⅱ
Fam212a	98	TRUE	6.34516e-20	5.38411e-18	Ⅰ
Grip2	43	TRUE	9.12543e-20	7.71278e-18	Ⅲ
Enah	57	TRUE	9.41833e-20	7.92913e-18	Ⅲ
Rasl11a	185	TRUE	1.09647e-19	9.19496e-18	Ⅱ
Cnn3	204	TRUE	1.21243e-19	1.01278e-17	Ⅰ
Abr	86	TRUE	2.71105e-19	2.25584e-17	Ⅱ
Gadd45g	84	TRUE	3.30854e-19	2.74239e-17	Ⅲ
Dclk1	41	TRUE	4.11873e-19	3.40081e-17	Ⅲ
Dst	75	TRUE	4.23503e-19	3.48344e-17	Ⅲ
Ddah2	187	TRUE	6.3124e-19	5.17232e-17	Ⅰ
Tfpi	114	TRUE	6.64116e-19	5.421e-17	Ⅰ
Ppm1l	34	TRUE	6.76406e-19	5.50041e-17	Ⅲ
Ap1s2	102	TRUE	6.90104e-19	5.59062e-17	Ⅰ
Ccdc107	119	TRUE	1.00626e-18	8.12119e-17	Ⅲ
Rap1a	206	TRUE	1.41144e-18	1.13326e-16	Ⅲ
Itga1	198	TRUE	1.41473e-18	1.13326e-16	Ⅰ
Mamdc2	38	TRUE	1.49637e-18	1.19421e-16	Ⅲ
mt-Atp6	227	TRUE	1.62482e-18	1.29191e-16	Ⅱ
Rab37	70	TRUE	1.90206e-18	1.50677e-16	Ⅰ
Olfr558	119	TRUE	2.20133e-18	1.73743e-16	Ⅱ
Arhgef7	86	TRUE	2.53689e-18	1.99494e-16	Ⅲ
Ftl1	227	TRUE	2.56954e-18	2.01324e-16	Ⅰ
Malat1	227	TRUE	2.72405e-18	2.12654e-16	Ⅲ
Cdh13	35	TRUE	3.19935e-18	2.48854e-16	Ⅲ
Ppp1r14a	212	TRUE	3.32149e-18	2.57422e-16	Ⅲ
Wfdc1	38	TRUE	3.44861e-18	2.66312e-16	Ⅲ
Mob2	136	TRUE	3.70264e-18	2.84905e-16	Ⅲ
Lpp	160	TRUE	4.25024e-18	3.25872e-16	Ⅲ
Raph1	165	TRUE	4.40461e-18	3.36506e-16	Ⅰ
Reep1	37	TRUE	4.64179e-18	3.53368e-16	Ⅲ
Ets1	129	TRUE	4.93828e-18	3.74611e-16	Ⅰ
Fam129a	78	TRUE	6.37916e-18	4.8221e-16	Ⅲ
Ptk7	96	TRUE	6.47702e-18	4.8789e-16	Ⅰ
Anxa1	196	TRUE	6.763e-18	5.0765e-16	Ⅰ
C1s1	102	TRUE	6.98927e-18	5.22807e-16	Ⅲ
Clic1	202	TRUE	7.27214e-18	5.42077e-16	Ⅰ
Sipa1	129	TRUE	7.80631e-18	5.79882e-16	Ⅰ
Ldb3	31	TRUE	7.98857e-18	5.91374e-16	Ⅲ
Aldh2	158	TRUE	1.11512e-17	8.2266e-16	Ⅰ
Trib2	126	TRUE	1.14538e-17	8.42088e-16	Ⅰ
Fam81a	54	TRUE	1.21255e-17	8.8843e-16	Ⅲ
Ptges3l	75	TRUE	1.46364e-17	1.06875e-15	Ⅲ
mt-Nd2	226	TRUE	1.53551e-17	1.11744e-15	Ⅱ
Myom1	46	TRUE	1.58565e-17	1.15002e-15	Ⅲ
Alad	123	TRUE	2.56974e-17	1.85748e-15	Ⅰ
Fxyd6	81	TRUE	2.65974e-17	1.91608e-15	Ⅰ
Stbd1	89	TRUE	3.97412e-17	2.85339e-15	Ⅲ
Parm1	92	TRUE	4.34806e-17	3.11147e-15	Ⅱ
Laptm4b	105	TRUE	4.57548e-17	3.26334e-15	Ⅰ
Aldoa	225	TRUE	4.69027e-17	3.33413e-15	Ⅰ
Eng	133	TRUE	5.9059e-17	4.18442e-15	Ⅰ
Kcna5	81	TRUE	7.66045e-17	5.40969e-15	Ⅲ
Pdlim7	188	TRUE	8.22028e-17	5.786e-15	Ⅲ
Map3k20	117	TRUE	9.04308e-17	6.34434e-15	Ⅱ
Dgkb	45	TRUE	1.1162e-16	7.80538e-15	Ⅲ
Eps8	82	TRUE	1.26069e-16	8.78717e-15	Ⅰ
Npy1r	35	TRUE	1.29853e-16	9.02164e-15	Ⅲ
Atp2b4	62	TRUE	1.39163e-16	9.63724e-15	Ⅱ
Lamb2	105	TRUE	1.49063e-16	1.02897e-14	Ⅱ
Rasgrp2	212	TRUE	1.56801e-16	1.07891e-14	Ⅰ
Zfp385a	101	TRUE	1.71472e-16	1.17609e-14	Ⅰ
Hnrnpf	216	TRUE	1.90447e-16	1.30208e-14	Ⅰ
Tubb5	219	TRUE	2.09634e-16	1.4287e-14	Ⅰ
Lmcd1	49	TRUE	2.30188e-16	1.56382e-14	Ⅱ
mt-Nd1	227	TRUE	2.37307e-16	1.6071e-14	Ⅱ
Capg	93	TRUE	2.49632e-16	1.68525e-14	Ⅰ
Hmox2	130	TRUE	2.59532e-16	1.7466e-14	Ⅰ
Cd302	137	TRUE	3.9655e-16	2.66036e-14	Ⅰ
Gm14964	63	TRUE	3.98134e-16	2.66266e-14	Ⅰ
Blmh	174	TRUE	4.01883e-16	2.67939e-14	Ⅱ
1190005I06Rik	29	TRUE	4.67611e-16	3.10795e-14	Ⅲ
Fry	81	TRUE	4.70084e-16	3.11474e-14	Ⅱ
2310022B05Rik	152	TRUE	5.11068e-16	3.37588e-14	Ⅱ
Zfp36	84	TRUE	5.60406e-16	3.69043e-14	Ⅱ
Cenpa	52	TRUE	5.63631e-16	3.70032e-14	Ⅰ
Id2	108	TRUE	1.37258e-15	8.98373e-14	Ⅲ
Cpm	68	TRUE	1.53946e-15	1.00453e-13	Ⅰ
Traf4	104	TRUE	1.81772e-15	1.18251e-13	Ⅰ
Vps37b	115	TRUE	1.87386e-15	1.21535e-13	Ⅱ
Cd59a	26	TRUE	1.88683e-15	1.22008e-13	Ⅲ
D630033O11Rik	79	TRUE	1.97763e-15	1.27495e-13	Ⅰ
Cox6a1	225	TRUE	2.03458e-15	1.30773e-13	Ⅲ
Fgf1	32	TRUE	2.41896e-15	1.55016e-13	Ⅲ
Agtr1a	54	TRUE	2.47717e-15	1.58273e-13	Ⅰ
Slc38a2	171	TRUE	2.65334e-15	1.69026e-13	Ⅱ
Atp2a2	129	TRUE	2.74103e-15	1.74096e-13	Ⅱ
Atcayos	32	TRUE	3.00077e-15	1.90031e-13	Ⅲ
Tnfrsf12a	60	TRUE	3.78704e-15	2.39118e-13	Ⅲ
Serf2	227	TRUE	4.20326e-15	2.64621e-13	Ⅲ
Hebp1	51	TRUE	4.4193e-15	2.77408e-13	Ⅲ
Smarcd3	88	TRUE	4.85471e-15	3.03851e-13	Ⅲ
Ctnna3	44	TRUE	5.02739e-15	3.13744e-13	Ⅱ
Pde1a	111	TRUE	5.2663e-15	3.27701e-13	Ⅱ
Emid1	130	TRUE	5.86821e-15	3.641e-13	Ⅰ
Nt5dc2	126	TRUE	5.88606e-15	3.64156e-13	Ⅰ
P4ha3	30	TRUE	7.17049e-15	4.42345e-13	Ⅲ
Dtx3	207	TRUE	8.23929e-15	5.06823e-13	Ⅰ
Atp2b1	181	TRUE	8.67491e-15	5.32094e-13	Ⅱ
Sh2b3	99	TRUE	8.9056e-15	5.44688e-13	Ⅰ
Tubb2b	76	TRUE	8.93559e-15	5.44969e-13	Ⅰ
Nnmt	85	TRUE	1.21986e-14	7.41871e-13	Ⅰ
Tcn2	101	TRUE	1.22878e-14	7.45181e-13	Ⅰ
Adamtsl1	24	TRUE	1.237e-14	7.48051e-13	Ⅲ
Ran	193	TRUE	1.24786e-14	7.52505e-13	Ⅰ
Eif4a1	220	TRUE	1.39405e-14	8.38302e-13	Ⅰ
Sema6d	76	TRUE	1.56534e-14	9.38681e-13	Ⅰ
Rora	125	TRUE	1.71348e-14	1.02465e-12	Ⅰ
Adssl1	21	TRUE	1.78275e-14	1.06311e-12	Ⅲ
Iqgap1	141	TRUE	1.8211e-14	1.08297e-12	Ⅲ
Hnrnpk	224	TRUE	2.02966e-14	1.20366e-12	Ⅰ
Pls3	179	TRUE	2.58564e-14	1.52916e-12	Ⅲ
Ldha	222	TRUE	2.70826e-14	1.59728e-12	Ⅰ
Adprh	151	TRUE	2.81862e-14	1.65781e-12	Ⅰ
Tspan2	63	TRUE	3.0816e-14	1.80753e-12	Ⅲ
Nr4a1	94	TRUE	3.55416e-14	2.07904e-12	Ⅲ
Itga8	84	TRUE	3.67611e-14	2.14453e-12	Ⅲ
Cited2	111	TRUE	3.80488e-14	2.21364e-12	Ⅰ
Fas	36	TRUE	4.28423e-14	2.48578e-12	Ⅲ
Plec	75	TRUE	4.3126e-14	2.49549e-12	Ⅱ
App	187	TRUE	4.92749e-14	2.84364e-12	Ⅰ
Mum1l1	16	TRUE	5.69976e-14	3.28049e-12	Ⅲ
Mfge8	223	TRUE	6.49086e-14	3.72582e-12	Ⅰ
Mn1	59	TRUE	6.71331e-14	3.83333e-12	Ⅱ
Atp5e	226	TRUE	6.71386e-14	3.83333e-12	Ⅲ
Cks2	68	TRUE	6.76038e-14	3.84965e-12	Ⅰ
Gm12840	38	TRUE	7.64311e-14	4.3408e-12	Ⅲ
Marveld1	81	TRUE	8.43026e-14	4.77522e-12	Ⅲ
Prdx4	188	TRUE	8.64311e-14	4.87496e-12	Ⅰ
Pdgfa	130	TRUE	8.65175e-14	4.87496e-12	Ⅱ
Sox6	28	TRUE	9.30566e-14	5.22968e-12	Ⅲ
Rcn1	178	TRUE	1.04718e-13	5.86966e-12	Ⅰ
Ifitm1	69	TRUE	1.08941e-13	6.09048e-12	Ⅰ
Mmp17	24	TRUE	1.2012e-13	6.69802e-12	Ⅲ
Spc25	13	TRUE	1.22382e-13	6.80645e-12	Ⅰ
Uqcr11	225	TRUE	1.24381e-13	6.89976e-12	Ⅱ
Susd2	37	TRUE	1.26808e-13	7.01625e-12	Ⅲ
Cox8a	227	TRUE	1.36781e-13	7.54865e-12	Ⅱ
Dhrs3	72	TRUE	1.55825e-13	8.57757e-12	Ⅲ
Ggt5	89	TRUE	1.65007e-13	9.0598e-12	Ⅰ
Dpysl2	145	TRUE	1.70203e-13	9.32122e-12	Ⅰ
Anpep	70	TRUE	1.7308e-13	9.45466e-12	Ⅰ
S100a4	32	TRUE	2.00733e-13	1.09374e-11	Ⅲ
Fbxl17	63	TRUE	2.18939e-13	1.18992e-11	Ⅱ
Itm2c	191	TRUE	2.2337e-13	1.21094e-11	Ⅰ
Rnase4	129	TRUE	2.2424e-13	1.21259e-11	Ⅰ
Txnip	177	TRUE	2.41468e-13	1.30247e-11	Ⅰ
Gpr20	43	TRUE	2.59378e-13	1.39557e-11	Ⅱ
Jag1	64	TRUE	2.68919e-13	1.44329e-11	Ⅲ
Car2	50	TRUE	2.6972e-13	1.44398e-11	Ⅰ
Tnfaip1	179	TRUE	2.80679e-13	1.49891e-11	Ⅰ
Otud1	108	TRUE	2.86629e-13	1.52689e-11	Ⅱ
Cebpb	141	TRUE	3.26389e-13	1.73439e-11	Ⅱ
Rac1	214	TRUE	3.29577e-13	1.747e-11	Ⅰ
Tnfrsf21	85	TRUE	3.38879e-13	1.79188e-11	Ⅰ
Spry2	90	TRUE	3.62303e-13	1.91104e-11	Ⅰ
Jpt1	159	TRUE	4.09316e-13	2.15373e-11	Ⅰ
Avpi1	46	TRUE	4.42453e-13	2.32239e-11	Ⅲ
Actn4	190	TRUE	4.84097e-13	2.53478e-11	Ⅲ
Igsf9b	16	TRUE	5.11298e-13	2.67069e-11	Ⅲ
Emp1	89	TRUE	5.2091e-13	2.7143e-11	Ⅰ
Optc	21	TRUE	5.35225e-13	2.78213e-11	Ⅲ
Mapk12	68	TRUE	5.51275e-13	2.85864e-11	Ⅰ
Clca3a1	67	TRUE	5.87119e-13	3.03717e-11	Ⅰ
Plpp3	72	TRUE	6.09136e-13	3.14349e-11	Ⅱ
Klf4	68	TRUE	7.01846e-13	3.61325e-11	Ⅱ
Itpripl2	102	TRUE	7.92862e-13	4.07205e-11	Ⅰ
Tubb2a	98	TRUE	8.00496e-13	4.10144e-11	Ⅰ
Serpinh1	227	TRUE	8.27081e-13	4.22756e-11	Ⅰ
Tmod3	138	TRUE	8.49071e-13	4.32966e-11	Ⅰ
Rassf3	62	TRUE	8.64516e-13	4.39797e-11	Ⅲ
Serpini1	153	TRUE	8.9585e-13	4.5466e-11	Ⅰ
Wwp2	68	TRUE	9.28377e-13	4.70056e-11	Ⅲ
Spry1	142	TRUE	9.73668e-13	4.91829e-11	Ⅰ
Pbxip1	97	TRUE	1.04201e-12	5.25113e-11	Ⅲ
Filip1	98	TRUE	1.20862e-12	6.07652e-11	Ⅱ
Neat1	33	TRUE	1.22605e-12	6.14973e-11	Ⅲ
Bcas3	70	TRUE	1.33355e-12	6.67332e-11	Ⅱ
Nid1	174	TRUE	1.34272e-12	6.7036e-11	Ⅰ
Gsn	180	TRUE	1.34861e-12	6.71738e-11	Ⅱ
Sparcl1	225	TRUE	1.35831e-12	6.75005e-11	Ⅲ
Cdc42	226	TRUE	1.44605e-12	7.16948e-11	Ⅰ
Mtus2	20	TRUE	1.89143e-12	9.35602e-11	Ⅲ
Ppp1r14c	31	TRUE	2.02017e-12	9.96989e-11	Ⅲ
Nudt4	164	TRUE	2.33735e-12	1.15087e-10	Ⅱ
Zfhx3	151	TRUE	2.3467e-12	1.15284e-10	Ⅱ
Ctsl	162	TRUE	2.40351e-12	1.17805e-10	Ⅰ
Ralb	156	TRUE	2.71147e-12	1.32596e-10	Ⅰ
Cystm1	151	TRUE	3.0826e-12	1.50403e-10	Ⅰ
Myl4	63	TRUE	3.47558e-12	1.69192e-10	Ⅱ
Egfl7	62	TRUE	3.51714e-12	1.70828e-10	Ⅰ
Tmem246	93	TRUE	3.87522e-12	1.87795e-10	Ⅲ
Rbms1	181	TRUE	4.1048e-12	1.98472e-10	Ⅰ
Slc12a2	70	TRUE	4.75713e-12	2.29497e-10	Ⅰ
Tspan13	66	TRUE	5.25104e-12	2.52756e-10	Ⅰ
Gimap6	64	TRUE	5.37929e-12	2.58351e-10	Ⅰ
Naalad2	105	TRUE	5.55873e-12	2.66372e-10	Ⅰ
Xirp1	16	TRUE	5.68008e-12	2.71581e-10	Ⅲ
Cd82	48	TRUE	6.45979e-12	3.08175e-10	Ⅲ
Itgb1	223	TRUE	6.73608e-12	3.20643e-10	Ⅰ
Fth1	227	TRUE	6.81261e-12	3.23569e-10	Ⅲ
Eif4a2	191	TRUE	7.00083e-12	3.31774e-10	Ⅲ
Tmem35a	66	TRUE	7.42258e-12	3.50987e-10	Ⅰ
Itga6	49	TRUE	8.08458e-12	3.8145e-10	Ⅰ
Tubb6	96	TRUE	8.182e-12	3.852e-10	Ⅰ
Acot7	114	TRUE	8.20224e-12	3.85308e-10	Ⅰ
Col5a3	49	TRUE	8.77373e-12	4.11254e-10	Ⅰ
Ak1	28	TRUE	8.96998e-12	4.19537e-10	Ⅲ
Plxdc2	90	TRUE	9.08466e-12	4.23977e-10	Ⅰ
Stc2	18	TRUE	9.11771e-12	4.24596e-10	Ⅲ
Pdlim5	72	TRUE	9.15081e-12	4.25215e-10	Ⅲ
Pi15	53	TRUE	9.76537e-12	4.52792e-10	Ⅲ
Tgm2	30	TRUE	9.84566e-12	4.55531e-10	Ⅲ
Stc1	47	TRUE	9.97909e-12	4.60712e-10	Ⅰ
Adarb1	34	TRUE	1.07732e-11	4.96306e-10	Ⅲ
Arf4	213	TRUE	1.08561e-11	4.99056e-10	Ⅰ
Rgs4	179	TRUE	1.09468e-11	5.02152e-10	Ⅰ
Snhg18	199	TRUE	1.13018e-11	5.17327e-10	Ⅲ
Adamts15	14	TRUE	1.22622e-11	5.60094e-10	Ⅲ
Mcur1	74	TRUE	1.28446e-11	5.85451e-10	Ⅲ
Gcgr	17	TRUE	1.36138e-11	6.19195e-10	Ⅲ
Stom	106	TRUE	1.3736e-11	6.23434e-10	Ⅲ
Tcap	13	TRUE	1.41244e-11	6.39711e-10	Ⅲ
Gadd45b	119	TRUE	1.44199e-11	6.51721e-10	Ⅱ
Ebf2	126	TRUE	1.52206e-11	6.86462e-10	Ⅰ
Ajuba	137	TRUE	1.59637e-11	7.18467e-10	Ⅰ
Atp5k	224	TRUE	1.65237e-11	7.42115e-10	Ⅱ
Cdc42ep5	136	TRUE	1.73493e-11	7.77566e-10	Ⅰ
H13	160	TRUE	1.85389e-11	8.29153e-10	Ⅰ
Chmp4c	22	TRUE	1.88012e-11	8.39137e-10	Ⅲ
Bace1	80	TRUE	1.93348e-11	8.6116e-10	Ⅲ
Tnnt2	32	TRUE	1.94095e-11	8.62698e-10	Ⅱ
Slc25a4	226	TRUE	1.9886e-11	8.82052e-10	Ⅲ
Fosb	101	TRUE	2.12282e-11	9.39645e-10	Ⅱ
Mpzl1	110	TRUE	2.12972e-11	9.40756e-10	Ⅰ
Neo1	58	TRUE	2.15138e-11	9.48374e-10	Ⅲ
Ctsd	170	TRUE	2.49956e-11	1.09838e-09	Ⅰ
Tm4sf1	218	TRUE	2.5019e-11	1.09838e-09	Ⅱ
Lgals3bp	46	TRUE	2.52956e-11	1.10826e-09	Ⅰ
Ank2	56	TRUE	2.83966e-11	1.24159e-09	Ⅰ
Dennd2a	64	TRUE	2.98635e-11	1.30307e-09	Ⅰ
Vasp	216	TRUE	3.05783e-11	1.33155e-09	Ⅰ
Tmem204	63	TRUE	3.10817e-11	1.35073e-09	Ⅰ
Plekho1	62	TRUE	3.20281e-11	1.38905e-09	Ⅲ
2200002D01Rik	73	TRUE	3.24529e-11	1.40464e-09	Ⅲ
Cbr2	24	TRUE	3.33917e-11	1.44236e-09	Ⅲ
Rock1	166	TRUE	3.82988e-11	1.651e-09	Ⅱ
4631405J19Rik	15	TRUE	3.87078e-11	1.66529e-09	Ⅲ
Snta1	30	TRUE	3.92382e-11	1.68473e-09	Ⅲ
Bri3	211	TRUE	4.09297e-11	1.75385e-09	Ⅲ
Lmnb1	62	TRUE	4.11759e-11	1.76089e-09	Ⅰ
Ttll7	29	TRUE	4.46182e-11	1.9043e-09	Ⅲ
Ninj1	101	TRUE	4.56951e-11	1.94639e-09	Ⅱ
Sgca	19	TRUE	4.69632e-11	1.99645e-09	Ⅲ
Casp3	82	TRUE	4.71481e-11	2.00035e-09	Ⅰ
Kank1	60	TRUE	4.988e-11	2.10996e-09	Ⅲ
Dgkg	45	TRUE	4.99284e-11	2.10996e-09	Ⅱ
Atf3	99	TRUE	5.06297e-11	2.1354e-09	Ⅱ
Psap	207	TRUE	5.33293e-11	2.24485e-09	Ⅰ
Btg2	162	TRUE	5.40838e-11	2.27215e-09	Ⅱ
Ccl2	32	TRUE	5.55106e-11	2.32754e-09	Ⅰ
Higd1a	157	TRUE	5.83966e-11	2.44378e-09	Ⅲ
Trpc3	129	TRUE	6.78487e-11	2.83381e-09	Ⅰ
Prkacb	164	TRUE	7.0532e-11	2.93683e-09	Ⅰ
Ncs1	64	TRUE	7.05889e-11	2.93683e-09	Ⅲ
Tuba1c	76	TRUE	7.28049e-11	3.02206e-09	Ⅲ
Etv4	51	TRUE	7.2919e-11	3.02206e-09	Ⅰ
Pbk	14	TRUE	7.91778e-11	3.27512e-09	Ⅰ
Hapln3	10	TRUE	8.27732e-11	3.41726e-09	Ⅲ
Afap1	73	TRUE	8.59016e-11	3.53961e-09	Ⅲ
Wdr86	58	TRUE	8.98418e-11	3.69487e-09	Ⅰ
Nrxn2	50	TRUE	9.23056e-11	3.78894e-09	Ⅰ
Col4a2	215	TRUE	9.38248e-11	3.84058e-09	Ⅰ
Gng2	41	TRUE	9.39215e-11	3.84058e-09	Ⅰ
Mmp15	61	TRUE	9.84215e-11	4.01694e-09	Ⅰ
Camk2g	105	TRUE	1.02515e-10	4.1761e-09	Ⅲ
Rbp1	101	TRUE	1.08944e-10	4.42957e-09	Ⅰ
Pclaf	32	TRUE	1.10583e-10	4.4877e-09	Ⅰ
Tm6sf1	19	TRUE	1.16092e-10	4.70239e-09	Ⅲ
Tmbim6	192	TRUE	1.21641e-10	4.9114e-09	Ⅰ
Slc38a11	33	TRUE	1.2171e-10	4.9114e-09	Ⅱ
Bgn	226	TRUE	1.26275e-10	5.08608e-09	Ⅲ
Zyx	179	TRUE	1.28634e-10	5.17137e-09	Ⅲ
Ndufa5	199	TRUE	1.3374e-10	5.36659e-09	Ⅱ
Pdia6	175	TRUE	1.36439e-10	5.46469e-09	Ⅰ
Fam13c	41	TRUE	1.40702e-10	5.62492e-09	Ⅲ
Tnfrsf1a	184	TRUE	1.43892e-10	5.74178e-09	Ⅰ
Nrp1	115	TRUE	1.48528e-10	5.91578e-09	Ⅰ
Gnb2	226	TRUE	1.59771e-10	6.3518e-09	Ⅰ
Sat1	168	TRUE	1.61034e-10	6.39017e-09	Ⅰ
Pkp4	41	TRUE	1.70596e-10	6.7571e-09	Ⅲ
Fbn1	162	TRUE	1.72862e-10	6.83427e-09	Ⅰ
Ramp2	60	TRUE	1.7912e-10	7.06865e-09	Ⅰ
Cox7c	226	TRUE	1.85811e-10	7.31924e-09	Ⅱ
Lrch1	42	TRUE	1.87322e-10	7.36524e-09	Ⅱ
Gm11627	36	TRUE	1.89403e-10	7.43347e-09	Ⅲ
Cdk1	57	TRUE	1.92013e-10	7.52214e-09	Ⅰ
Sep11	172	TRUE	2.00894e-10	7.85573e-09	Ⅰ
Hey2	64	TRUE	2.2504e-10	8.78394e-09	Ⅲ
Dbi	208	TRUE	2.31936e-10	9.03666e-09	Ⅲ
Ryr2	18	TRUE	2.32897e-10	9.05769e-09	Ⅲ
Gm34829	22	TRUE	2.5714e-10	9.98242e-09	Ⅲ
Myo1e	34	TRUE	2.65579e-10	1.02914e-08	Ⅲ
Rtn4	205	TRUE	3.23306e-10	1.25058e-08	Ⅰ
Add3	83	TRUE	3.33987e-10	1.28957e-08	Ⅰ
Spon1	107	TRUE	3.61581e-10	1.39361e-08	Ⅲ
Manf	175	TRUE	3.67969e-10	1.41569e-08	Ⅰ
Mxd3	13	TRUE	4.09082e-10	1.57105e-08	Ⅰ
Gucy1b1	201	TRUE	4.37049e-10	1.67546e-08	Ⅰ
Fam43a	45	TRUE	4.39336e-10	1.68122e-08	Ⅰ
Eef2k	24	TRUE	4.4761e-10	1.70984e-08	Ⅲ
Uqcr10	223	TRUE	4.5828e-10	1.74749e-08	Ⅱ
Celf2	51	TRUE	4.69257e-10	1.78548e-08	Ⅰ
Sgk1	67	TRUE	4.69907e-10	1.78548e-08	Ⅰ
Gm3646	24	TRUE	4.95094e-10	1.87786e-08	Ⅲ
Phox2a	32	TRUE	5.42743e-10	2.05496e-08	Ⅰ
Ndfip2	152	TRUE	5.70594e-10	2.1566e-08	Ⅰ
Ubc	214	TRUE	5.73262e-10	2.16288e-08	Ⅰ
Sfrp1	32	TRUE	5.82238e-10	2.19289e-08	Ⅲ
Ccna2	17	TRUE	5.99953e-10	2.25566e-08	Ⅰ
Lims1	195	TRUE	6.89053e-10	2.58612e-08	Ⅰ
Bnip3l	182	TRUE	6.98603e-10	2.61738e-08	Ⅰ
Spred1	82	TRUE	7.14945e-10	2.67395e-08	Ⅰ
Slc35f6	81	TRUE	7.29292e-10	2.72286e-08	Ⅰ
Gpsm3	87	TRUE	7.32664e-10	2.7307e-08	Ⅰ
Gm15867	14	TRUE	7.39799e-10	2.75251e-08	Ⅲ
Itga3	15	TRUE	8.2694e-10	3.07141e-08	Ⅲ
Hsp90b1	190	TRUE	9.55901e-10	3.54426e-08	Ⅰ
Pcna	74	TRUE	1.01757e-09	3.7664e-08	Ⅰ
Pgf	49	TRUE	1.08437e-09	4.00677e-08	Ⅱ
Mapk9	105	TRUE	1.20398e-09	4.44107e-08	Ⅰ
Fjx1	51	TRUE	1.21141e-09	4.46082e-08	Ⅲ
Cttnbp2	21	TRUE	1.21846e-09	4.47908e-08	Ⅲ
Ppp1r1a	46	TRUE	1.25651e-09	4.61106e-08	Ⅱ
Smpdl3a	174	TRUE	1.30054e-09	4.76451e-08	Ⅰ
Prkcd	84	TRUE	1.3557e-09	4.95811e-08	Ⅲ
Ndufv3	200	TRUE	1.35972e-09	4.96435e-08	Ⅲ
Hrct1	81	TRUE	1.37779e-09	5.02179e-08	Ⅰ
Tshz2	104	TRUE	1.57738e-09	5.73954e-08	Ⅰ
S100a10	124	TRUE	1.62828e-09	5.91472e-08	Ⅰ
Ptgir	37	TRUE	1.65492e-09	6.00131e-08	Ⅰ
Cd248	120	TRUE	1.91939e-09	6.94863e-08	Ⅰ
Pear1	132	TRUE	2.01149e-09	7.25884e-08	Ⅰ
Gm4876	14	TRUE	2.01184e-09	7.25884e-08	Ⅲ
Csgalnact1	21	TRUE	2.01768e-09	7.26771e-08	Ⅲ
Lgr6	29	TRUE	2.40877e-09	8.66187e-08	Ⅲ
Pkm	218	TRUE	2.50622e-09	8.99724e-08	Ⅰ
Tap2	50	TRUE	2.58046e-09	9.24831e-08	Ⅰ
Ndufb9	222	TRUE	2.61382e-09	9.35226e-08	Ⅱ
Fyn	64	TRUE	2.91572e-09	1.04151e-07	Ⅰ
Calr	201	TRUE	2.97855e-09	1.06218e-07	Ⅰ
Tbx20	87	TRUE	3.18325e-09	1.1333e-07	Ⅰ
Bok	95	TRUE	3.27134e-09	1.16274e-07	Ⅰ
C1ra	51	TRUE	3.5341e-09	1.25405e-07	Ⅲ
Cyp20a1	130	TRUE	3.54414e-09	1.25554e-07	Ⅰ
Rela	143	TRUE	3.70236e-09	1.30943e-07	Ⅰ
Josd2	114	TRUE	3.90818e-09	1.37995e-07	Ⅲ
Rab27b	15	TRUE	3.93961e-09	1.38876e-07	Ⅲ
Smox	61	TRUE	3.96284e-09	1.39466e-07	Ⅰ
Bmp1	140	TRUE	4.03483e-09	1.41767e-07	Ⅰ
Top2a	19	TRUE	4.06329e-09	1.42534e-07	Ⅰ
Tslp	106	TRUE	4.26004e-09	1.49192e-07	Ⅰ
Tspan12	138	TRUE	4.33172e-09	1.51455e-07	Ⅰ
Gpr162	49	TRUE	4.36575e-09	1.52397e-07	Ⅰ
Frmd4b	52	TRUE	4.45335e-09	1.55202e-07	Ⅱ
Tmem215	37	TRUE	4.57611e-09	1.59222e-07	Ⅲ
Plod1	80	TRUE	5.10086e-09	1.77193e-07	Ⅰ
Angptl4	38	TRUE	5.35528e-09	1.85731e-07	Ⅰ
Mpc1	196	TRUE	5.68511e-09	1.96851e-07	Ⅱ
Slit3	23	TRUE	5.98948e-09	2.07057e-07	Ⅱ
Limk1	49	TRUE	6.21563e-09	2.14529e-07	Ⅰ
Ucp2	59	TRUE	6.28777e-09	2.16671e-07	Ⅰ
Pip5k1b	34	TRUE	6.30352e-09	2.16865e-07	Ⅱ
Pde3a	137	TRUE	6.34148e-09	2.17822e-07	Ⅱ
Bzw1	153	TRUE	6.707e-09	2.30009e-07	Ⅰ
Tbx2	113	TRUE	6.87953e-09	2.3555e-07	Ⅱ
Cd34	47	TRUE	6.94008e-09	2.37245e-07	Ⅰ
Uqcrq	217	TRUE	6.95717e-09	2.37451e-07	Ⅱ
Krt1	14	TRUE	7.5249e-09	2.5642e-07	Ⅲ
Npepl1	150	TRUE	7.71803e-09	2.62584e-07	Ⅰ
Ccnb2	24	TRUE	7.75992e-09	2.63382e-07	Ⅰ
Mmp14	156	TRUE	7.76602e-09	2.63382e-07	Ⅰ
Adcy5	51	TRUE	7.9611e-09	2.69572e-07	Ⅲ
Carmn	101	TRUE	8.4054e-09	2.84169e-07	Ⅲ
Sptbn1	189	TRUE	8.42845e-09	2.845e-07	Ⅰ
Cdk4	208	TRUE	8.47303e-09	2.85556e-07	Ⅰ
Gjc1	204	FALSE	8.84927e-09	2.97768e-07	Ⅰ
Racgap1	23	TRUE	9.0473e-09	3.03955e-07	Ⅰ
Map7d2	57	TRUE	1.03431e-08	3.46945e-07	Ⅱ
Fxyd2	33	TRUE	1.07401e-08	3.597e-07	Ⅰ
Nr4a2	35	TRUE	1.1187e-08	3.74086e-07	Ⅱ
Rex1bd	187	TRUE	1.12875e-08	3.76859e-07	Ⅲ
Dcn	93	TRUE	1.13669e-08	3.78921e-07	Ⅰ
Gstk1	51	TRUE	1.14211e-08	3.80137e-07	Ⅰ
Gas2	28	TRUE	1.15112e-08	3.82542e-07	Ⅰ
Cmbl	55	TRUE	1.18474e-08	3.93106e-07	Ⅱ
Tcp11l2	59	TRUE	1.20342e-08	3.98689e-07	Ⅰ
Phtf2	19	TRUE	1.22436e-08	4.05002e-07	Ⅲ
Pdia3	206	TRUE	1.2269e-08	4.05217e-07	Ⅰ
Stard8	50	TRUE	1.2344e-08	4.07069e-07	Ⅰ
Slbp	124	TRUE	1.24962e-08	4.11453e-07	Ⅰ
Map2k1	137	TRUE	1.26529e-08	4.15976e-07	Ⅰ
Slc8a2	18	TRUE	1.2912e-08	4.23846e-07	Ⅲ
Ndufa6	214	TRUE	1.36301e-08	4.46733e-07	Ⅱ
Adora2a	58	TRUE	1.46042e-08	4.77933e-07	Ⅰ
Prkag2	48	TRUE	1.47326e-08	4.81401e-07	Ⅲ
Ctsz	179	TRUE	1.48821e-08	4.85546e-07	Ⅰ
Mt2	68	TRUE	1.49241e-08	4.86178e-07	Ⅰ
Gnao1	44	TRUE	1.62611e-08	5.2893e-07	Ⅲ
Arhgap44	42	TRUE	1.69491e-08	5.50476e-07	Ⅱ
Mt3	27	TRUE	1.76189e-08	5.71363e-07	Ⅰ
Atpif1	227	TRUE	1.80726e-08	5.85191e-07	Ⅱ
Ddah1	51	TRUE	1.8163e-08	5.87235e-07	Ⅱ
Lgalsl	133	TRUE	1.86107e-08	6.00804e-07	Ⅱ
Cfap20	158	TRUE	1.88924e-08	6.08982e-07	Ⅰ
Tusc3	127	TRUE	1.90719e-08	6.13846e-07	Ⅰ
Rbm24	22	TRUE	1.91852e-08	6.16569e-07	Ⅱ
Abhd8	96	TRUE	1.92934e-08	6.1912e-07	Ⅰ
Ttc28	90	TRUE	2.00944e-08	6.43861e-07	Ⅱ
Tbxa2r	26	TRUE	2.0544e-08	6.57285e-07	Ⅲ
Sgcb	107	TRUE	2.07711e-08	6.63564e-07	Ⅰ
Mrpl33	180	TRUE	2.11479e-08	6.74596e-07	Ⅲ
Egln3	44	TRUE	2.44055e-08	7.77356e-07	Ⅰ
Psip1	149	TRUE	2.50439e-08	7.96506e-07	Ⅰ
Fxyd5	90	TRUE	2.60839e-08	8.28358e-07	Ⅰ
Scarf1	37	TRUE	2.63025e-08	8.34064e-07	Ⅰ
Prkd1	15	TRUE	2.67705e-08	8.47654e-07	Ⅲ
Hspa5	195	FALSE	2.85415e-08	9.02312e-07	Ⅰ
Ppm1e	13	TRUE	2.85808e-08	9.02312e-07	Ⅲ
Abi3bp	16	TRUE	2.89633e-08	9.13047e-07	Ⅲ
Slc43a3	74	TRUE	2.93699e-08	9.24504e-07	Ⅰ
Ndufb7	202	TRUE	3.19565e-08	1.00445e-06	Ⅲ
AI838599	19	TRUE	3.32125e-08	1.04241e-06	Ⅲ
Nsg1	78	TRUE	3.40111e-08	1.06591e-06	Ⅰ
Popdc3	8	FALSE	3.4797e-08	1.08895e-06	Ⅲ
Kdelr3	131	TRUE	3.74399e-08	1.16996e-06	Ⅰ
Neurl2	15	TRUE	4.06321e-08	1.26786e-06	Ⅲ
Lrrc8c	70	TRUE	4.18928e-08	1.30531e-06	Ⅰ
Insc	27	TRUE	4.215e-08	1.31141e-06	Ⅱ
Clip2	39	TRUE	4.26349e-08	1.32379e-06	Ⅰ
Adam33	15	TRUE	4.2671e-08	1.32379e-06	Ⅲ
Ndufa13	226	TRUE	4.3453e-08	1.3461e-06	Ⅲ
Arf1	220	TRUE	4.3868e-08	1.357e-06	Ⅰ
Trac	56	TRUE	4.49995e-08	1.39e-06	Ⅱ
Ppp1ca	224	TRUE	4.77722e-08	1.47353e-06	Ⅰ
Arl6ip1	111	TRUE	4.80494e-08	1.47995e-06	Ⅰ
Clcc1	68	TRUE	4.92476e-08	1.51468e-06	Ⅰ
Dapk2	26	TRUE	5.02495e-08	1.54328e-06	Ⅰ
Utrn	97	TRUE	5.6209e-08	1.72385e-06	Ⅱ
Kif22	11	FALSE	5.84782e-08	1.79088e-06	Ⅰ
Sh3bp4	66	TRUE	6.0683e-08	1.85576e-06	Ⅰ
Cox7b	221	TRUE	6.47038e-08	1.97591e-06	Ⅱ
Cox5b	223	TRUE	6.53833e-08	1.99382e-06	Ⅱ
Bsg	223	TRUE	6.57239e-08	2.00136e-06	Ⅲ
Adamts8	15	TRUE	6.60446e-08	2.00828e-06	Ⅲ
Pianp	55	TRUE	6.84577e-08	2.07871e-06	Ⅰ
H2afz	223	FALSE	6.9141e-08	2.0965e-06	Ⅰ
Cyth3	166	TRUE	6.94632e-08	2.1033e-06	Ⅰ
Tmem50a	194	TRUE	7.09075e-08	2.144e-06	Ⅰ
Prkaa2	13	TRUE	7.47924e-08	2.25829e-06	Ⅲ
Atp10a	18	TRUE	7.55784e-08	2.27882e-06	Ⅲ
Cercam	23	TRUE	7.61178e-08	2.29186e-06	Ⅲ
Ecm2	87	TRUE	7.75631e-08	2.33211e-06	Ⅰ
Rnf144a	68	TRUE	7.80524e-08	2.34354e-06	Ⅰ
Thrb	10	FALSE	7.98025e-08	2.39274e-06	Ⅲ
Xbp1	135	TRUE	8.01161e-08	2.39879e-06	Ⅰ
Fblim1	170	FALSE	8.29656e-08	2.48065e-06	Ⅲ
Zeb2	155	TRUE	8.35621e-08	2.49501e-06	Ⅰ
Sort1	46	TRUE	8.53426e-08	2.54463e-06	Ⅱ
Lama4	77	TRUE	8.59487e-08	2.55915e-06	Ⅰ
Tmem38b	142	TRUE	8.64526e-08	2.57059e-06	Ⅲ
Stum	25	TRUE	8.90015e-08	2.64272e-06	Ⅱ
Hmgb1	227	TRUE	9.08285e-08	2.69324e-06	Ⅰ
Adap2	72	TRUE	9.11255e-08	2.69832e-06	Ⅰ
1810032O08Rik	57	TRUE	9.23221e-08	2.72999e-06	Ⅲ
Shisa5	140	TRUE	9.35746e-08	2.76322e-06	Ⅰ
Ece1	41	TRUE	9.61833e-08	2.83635e-06	Ⅰ
Trh	1	FALSE	9.70125e-08	2.85688e-06	Ⅲ
Pcdh18	90	TRUE	1.01646e-07	2.98923e-06	Ⅰ
Plb1	14	TRUE	1.01795e-07	2.9895e-06	Ⅲ
Lasp1	110	TRUE	1.0559e-07	3.09673e-06	Ⅰ
Irak2	31	TRUE	1.13385e-07	3.32079e-06	Ⅲ
Aoc3	180	TRUE	1.15641e-07	3.38225e-06	Ⅲ
Id4	51	FALSE	1.15911e-07	3.38554e-06	Ⅱ
Unc93b1	56	TRUE	1.18139e-07	3.44593e-06	Ⅰ
Rell1	98	TRUE	1.19261e-07	3.47394e-06	Ⅰ
Lin7a	45	TRUE	1.21015e-07	3.52026e-06	Ⅰ
Grb14	52	TRUE	1.28269e-07	3.72622e-06	Ⅲ
Slc11a1	13	TRUE	1.31459e-07	3.81373e-06	Ⅲ
Fhl1	166	FALSE	1.35449e-07	3.92419e-06	Ⅲ
Plin4	10	FALSE	1.36891e-07	3.96062e-06	Ⅲ
mt-Co2	227	TRUE	1.43344e-07	4.13716e-06	Ⅱ
Txnl1	165	TRUE	1.43378e-07	4.13716e-06	Ⅰ
Ctsb	195	TRUE	1.47472e-07	4.24958e-06	Ⅰ
Wscd2	10	TRUE	1.49619e-07	4.30567e-06	Ⅲ
Serpinb1a	101	FALSE	1.53357e-07	4.40733e-06	Ⅰ
Ube2c	15	TRUE	1.60689e-07	4.61186e-06	Ⅰ
Ppp1cc	199	TRUE	1.6665e-07	4.77656e-06	Ⅰ
Tlnrd1	81	TRUE	1.71729e-07	4.91557e-06	Ⅰ
Rhoa	224	TRUE	1.72769e-07	4.93877e-06	Ⅰ
Snrk	142	FALSE	1.78138e-07	5.08547e-06	Ⅰ
Cox6b1	226	TRUE	1.79221e-07	5.10958e-06	Ⅱ
Mark1	61	TRUE	1.83921e-07	5.23662e-06	Ⅱ
Smim14	192	TRUE	1.86244e-07	5.29573e-06	Ⅲ
Shcbp1	11	FALSE	1.86602e-07	5.29889e-06	Ⅰ
Uqcrh	227	TRUE	1.90475e-07	5.40173e-06	Ⅱ
Nrep	201	TRUE	1.96432e-07	5.55802e-06	Ⅱ
Mis18bp1	8	FALSE	1.96503e-07	5.55802e-06	Ⅰ
Tcf21	80	TRUE	1.98524e-07	5.60777e-06	Ⅰ
P3h3	160	TRUE	2.04417e-07	5.76666e-06	Ⅰ
Hip1	55	TRUE	2.092e-07	5.89383e-06	Ⅱ
Fcgrt	173	TRUE	2.11861e-07	5.96099e-06	Ⅰ
Klf2	129	TRUE	2.1986e-07	6.17795e-06	Ⅱ
Sema7a	45	FALSE	2.24501e-07	6.30012e-06	Ⅰ
Hbegf	102	TRUE	2.37851e-07	6.66603e-06	Ⅱ
Plin2	105	TRUE	2.39172e-07	6.69431e-06	Ⅰ
Mcm3	30	TRUE	2.41163e-07	6.74126e-06	Ⅰ
Birc5	23	TRUE	2.45472e-07	6.85278e-06	Ⅰ
Ptma	227	FALSE	2.57323e-07	7.17429e-06	Ⅰ
Vldlr	16	TRUE	2.59123e-07	7.21511e-06	Ⅲ
Ripk3	35	TRUE	2.74954e-07	7.646e-06	Ⅰ
F2rl1	11	TRUE	2.75448e-07	7.64983e-06	Ⅲ
Lrrc8d	49	TRUE	2.85216e-07	7.91088e-06	Ⅰ
Ecscr	35	TRUE	3.09344e-07	8.56903e-06	Ⅰ
Dtna	20	TRUE	3.10823e-07	8.59891e-06	Ⅲ
Bag2	33	FALSE	3.2137e-07	8.87926e-06	Ⅲ
Capns1	214	TRUE	3.24226e-07	8.94664e-06	Ⅰ
Chst1	39	TRUE	3.26552e-07	8.99927e-06	Ⅰ
Bmp3	6	FALSE	3.28335e-07	9.0368e-06	Ⅲ
Myocd	13	TRUE	3.31238e-07	9.10502e-06	Ⅲ
Dnaja1	199	TRUE	3.33562e-07	9.15718e-06	Ⅰ
Rsu1	207	TRUE	3.40169e-07	9.32662e-06	Ⅰ
Cd36	28	TRUE	3.45573e-07	9.46271e-06	Ⅰ
Dbf4	17	TRUE	3.47963e-07	9.51601e-06	Ⅰ
Tcf15	119	TRUE	3.58581e-07	9.79391e-06	Ⅱ
Bves	7	FALSE	3.60169e-07	9.82478e-06	Ⅲ
Iah1	144	TRUE	3.83986e-07	1.04612e-05	Ⅱ
Casp12	61	TRUE	3.8814e-07	1.0561e-05	Ⅲ
Col15a1	83	TRUE	3.92318e-07	1.06611e-05	Ⅰ
Atp5g3	220	TRUE	4.01301e-07	1.08914e-05	Ⅱ
Akap6	27	TRUE	4.06844e-07	1.10279e-05	Ⅲ
Ywhah	207	TRUE	4.09726e-07	1.10832e-05	Ⅰ
Tpp1	46	TRUE	4.09914e-07	1.10832e-05	Ⅲ
Cox7a2	227	TRUE	4.16547e-07	1.12484e-05	Ⅱ
Rps7	227	TRUE	4.19707e-07	1.13194e-05	Ⅰ
Ache	33	TRUE	4.27165e-07	1.15061e-05	Ⅰ
Mcm4	38	TRUE	4.31348e-07	1.16042e-05	Ⅰ
Imp3	151	TRUE	4.33322e-07	1.16427e-05	Ⅰ
Gm30648	30	TRUE	4.39866e-07	1.18038e-05	Ⅰ
Inhba	21	FALSE	4.53559e-07	1.21451e-05	Ⅲ
Acot1	39	TRUE	4.53716e-07	1.21451e-05	Ⅰ
Rps27l	220	TRUE	4.60407e-07	1.23089e-05	Ⅱ
Hnrnpu	196	TRUE	4.68053e-07	1.24977e-05	Ⅰ
Cited4	8	FALSE	4.70779e-07	1.25549e-05	Ⅲ
Tmem59	218	TRUE	4.94305e-07	1.31659e-05	Ⅰ
Litaf	159	FALSE	5.06209e-07	1.34663e-05	Ⅰ
Ddx5	223	FALSE	5.08174e-07	1.35018e-05	Ⅰ
Chst7	36	TRUE	5.28405e-07	1.4022e-05	Ⅰ
Hif1a	110	TRUE	5.5108e-07	1.46057e-05	Ⅲ
Bzw2	124	TRUE	5.59982e-07	1.48233e-05	Ⅰ
Cdc42ep4	116	FALSE	5.6876e-07	1.50371e-05	Ⅰ
Uchl1	55	FALSE	5.97398e-07	1.57748e-05	Ⅲ
St3gal5	15	TRUE	6.03812e-07	1.59246e-05	Ⅲ
Vcl	162	FALSE	6.12964e-07	1.61461e-05	Ⅲ
Mical2	52	TRUE	6.44895e-07	1.69664e-05	Ⅲ
Spats2l	106	TRUE	6.62094e-07	1.73976e-05	Ⅱ
Mcm6	70	TRUE	6.68396e-07	1.75417e-05	Ⅰ
Epb41l2	132	TRUE	6.88638e-07	1.80509e-05	Ⅰ
Hspa8	226	FALSE	7.1047e-07	1.86005e-05	Ⅰ
Cdc42ep2	84	TRUE	7.24833e-07	1.89534e-05	Ⅰ
Cfl1	227	FALSE	7.26938e-07	1.89853e-05	Ⅰ
Adap2os	60	FALSE	7.35194e-07	1.91776e-05	Ⅰ
Synpo	77	TRUE	7.49061e-07	1.95156e-05	Ⅱ
Acss1	15	TRUE	7.51931e-07	1.95666e-05	Ⅲ
Mapk11	30	FALSE	7.66045e-07	1.99098e-05	Ⅰ
Bcap31	162	TRUE	7.70416e-07	1.99992e-05	Ⅰ
Fam241a	72	TRUE	7.80155e-07	2.02275e-05	Ⅱ
Bmp6	18	TRUE	7.90026e-07	2.04587e-05	Ⅱ
Pdia4	104	TRUE	8.04281e-07	2.08028e-05	Ⅰ
Esam	199	FALSE	8.19875e-07	2.11806e-05	Ⅰ
Mphosph6	108	TRUE	8.29577e-07	2.14055e-05	Ⅰ
Sema3f	15	TRUE	8.39213e-07	2.16281e-05	Ⅲ
Eid1	127	TRUE	8.40616e-07	2.16383e-05	Ⅰ
Pdzd2	55	TRUE	8.43653e-07	2.16905e-05	Ⅰ
Kcnmb1	87	TRUE	8.62443e-07	2.2147e-05	Ⅲ
Cd300a	22	TRUE	8.64702e-07	2.21785e-05	Ⅰ
1700025G04Rik	104	TRUE	8.84095e-07	2.26489e-05	Ⅱ
Ptpn18	63	FALSE	8.88786e-07	2.27419e-05	Ⅰ
Tyms	33	TRUE	8.98269e-07	2.29572e-05	Ⅰ
Ndufb2	206	TRUE	9.18783e-07	2.34535e-05	Ⅱ
Fam110a	90	TRUE	9.20166e-07	2.34609e-05	Ⅰ
Lamp2	154	TRUE	9.24769e-07	2.35503e-05	Ⅰ
St6gal1	42	TRUE	9.41093e-07	2.39377e-05	Ⅱ
Tpm3	181	TRUE	9.56268e-07	2.42949e-05	Ⅰ
Melk	9	FALSE	9.70166e-07	2.46188e-05	Ⅰ
Ier2	186	TRUE	9.78944e-07	2.48122e-05	Ⅰ
Tspan15	63	FALSE	1.01195e-06	2.56151e-05	Ⅰ
Lst1	30	TRUE	1.01301e-06	2.56151e-05	Ⅰ
Csnk1e	129	TRUE	1.01671e-06	2.56784e-05	Ⅰ
Dctn2	183	TRUE	1.05134e-06	2.6522e-05	Ⅰ
Akr1b3	120	TRUE	1.05753e-06	2.66467e-05	Ⅱ
Mdk	168	TRUE	1.06566e-06	2.68201e-05	Ⅰ
Cdkn1a	67	TRUE	1.09224e-06	2.74568e-05	Ⅱ
Srd5a3	69	TRUE	1.09778e-06	2.75638e-05	Ⅰ
Sox4	153	FALSE	1.12549e-06	2.82266e-05	Ⅰ
Lama2	68	TRUE	1.15337e-06	2.88636e-05	Ⅰ
Cgnl1	44	TRUE	1.15358e-06	2.88636e-05	Ⅰ
Ssb	177	TRUE	1.1886e-06	2.97053e-05	Ⅰ
Cdc42ep3	40	FALSE	1.21434e-06	3.03132e-05	Ⅱ
Rapgef2	64	TRUE	1.26407e-06	3.15181e-05	Ⅰ
Arpc1b	203	TRUE	1.28118e-06	3.19076e-05	Ⅰ
Sgce	131	FALSE	1.31959e-06	3.2826e-05	Ⅰ
Tpst2	112	TRUE	1.32605e-06	3.29487e-05	Ⅰ
Cxcl1	56	TRUE	1.33991e-06	3.32545e-05	Ⅰ
Tmem147	151	TRUE	1.35372e-06	3.35585e-05	Ⅱ
Snx1	93	TRUE	1.35646e-06	3.35877e-05	Ⅰ
Stard10	15	TRUE	1.37799e-06	3.40814e-05	Ⅲ
Amigo2	47	TRUE	1.39011e-06	3.43415e-05	Ⅱ
Neil3	8	FALSE	1.42291e-06	3.51114e-05	Ⅰ
Pyurf	102	TRUE	1.43092e-06	3.52686e-05	Ⅱ
Mrgprf	22	TRUE	1.43443e-06	3.53145e-05	Ⅱ
Jph2	95	FALSE	1.4366e-06	3.53275e-05	Ⅲ
Mrvi1	73	TRUE	1.45812e-06	3.58158e-05	Ⅱ
Eml4	53	TRUE	1.46115e-06	3.5849e-05	Ⅰ
Ndufc1	196	FALSE	1.50272e-06	3.6827e-05	Ⅲ
Filip1l	162	TRUE	1.52054e-06	3.72211e-05	Ⅱ
Bmp2	48	FALSE	1.54312e-06	3.77309e-05	Ⅱ
Eif4a3	112	TRUE	1.56404e-06	3.81988e-05	Ⅰ
Glipr2	148	TRUE	1.57148e-06	3.83369e-05	Ⅰ
Hilpda	44	TRUE	1.61111e-06	3.92591e-05	Ⅰ
Slc20a2	84	TRUE	1.62023e-06	3.94365e-05	Ⅱ
Fkbp5	13	FALSE	1.65095e-06	4.01301e-05	Ⅰ
Zcchc14	67	TRUE	1.65246e-06	4.01301e-05	Ⅰ
A4galt	41	TRUE	1.66965e-06	4.05018e-05	Ⅱ
Mdga2	16	FALSE	1.6802e-06	4.07116e-05	Ⅰ
Il10rb	80	TRUE	1.69516e-06	4.10068e-05	Ⅰ
Atg101	62	TRUE	1.6962e-06	4.10068e-05	Ⅰ
Strbp	22	TRUE	1.70637e-06	4.12061e-05	Ⅲ
Rsrp1	172	TRUE	1.72256e-06	4.15505e-05	Ⅱ
Ndufa1	214	TRUE	1.72744e-06	4.16213e-05	Ⅱ
Asb5	10	TRUE	1.77101e-06	4.26234e-05	Ⅲ
Me1	28	FALSE	1.78649e-06	4.29478e-05	Ⅲ
Slc25a23	33	TRUE	1.81545e-06	4.35951e-05	Ⅲ
Myl12b	152	TRUE	1.83577e-06	4.40339e-05	Ⅰ
Rbpms	223	TRUE	1.91158e-06	4.58011e-05	Ⅱ
Rras	139	FALSE	1.92554e-06	4.60843e-05	Ⅲ
Cdkn3	16	FALSE	1.97002e-06	4.70962e-05	Ⅰ
Calm1	226	TRUE	1.98684e-06	4.74454e-05	Ⅰ
Pmf1	66	TRUE	1.9938e-06	4.75587e-05	Ⅰ
Rcn2	178	TRUE	2.00801e-06	4.78445e-05	Ⅰ
Haus4	51	TRUE	2.02142e-06	4.81107e-05	Ⅰ
Pam	122	TRUE	2.12908e-06	5.06168e-05	Ⅰ
Casq1	9	FALSE	2.1402e-06	5.0825e-05	Ⅲ
Ube2l6	137	TRUE	2.18507e-06	5.18332e-05	Ⅰ
Tbc1d10a	61	FALSE	2.19047e-06	5.19039e-05	Ⅰ
Atp5g1	210	TRUE	2.23502e-06	5.29012e-05	Ⅲ
Aldh9a1	54	FALSE	2.25254e-06	5.32572e-05	Ⅰ
Atp5l	227	TRUE	2.27533e-06	5.37368e-05	Ⅱ
Slc44a1	76	TRUE	2.33399e-06	5.50617e-05	Ⅰ
Syne2	80	TRUE	2.34102e-06	5.51668e-05	Ⅲ
Smtn	122	FALSE	2.35968e-06	5.55457e-05	Ⅲ
Chpt1	63	TRUE	2.39263e-06	5.62595e-05	Ⅲ
Limch1	20	FALSE	2.41687e-06	5.67674e-05	Ⅲ
Ltbr	117	TRUE	2.42198e-06	5.68253e-05	Ⅰ
Hmgn1	223	FALSE	2.45359e-06	5.74434e-05	Ⅲ
Fat1	70	TRUE	2.45368e-06	5.74434e-05	Ⅲ
Hacd2	72	TRUE	2.55038e-06	5.96423e-05	Ⅲ
Pimreg	13	FALSE	2.59689e-06	6.06465e-05	Ⅰ
Nxph4	37	TRUE	2.59897e-06	6.06465e-05	Ⅰ
Ralgapa2	22	TRUE	2.63075e-06	6.13214e-05	Ⅲ
Anp32a	188	TRUE	2.70391e-06	6.29583e-05	Ⅰ
Pf4	17	FALSE	2.71315e-06	6.31051e-05	Ⅰ
Plin3	119	FALSE	2.75225e-06	6.39451e-05	Ⅰ
Gm48715	12	TRUE	2.78282e-06	6.45855e-05	Ⅲ
Fzd7	34	FALSE	2.87017e-06	6.65408e-05	Ⅲ
Mtap	107	TRUE	2.87635e-06	6.66122e-05	Ⅰ
Pgam1	192	FALSE	2.88243e-06	6.66811e-05	Ⅰ
Arhgdia	213	TRUE	2.94204e-06	6.79867e-05	Ⅰ
Mertk	20	FALSE	2.96014e-06	6.83315e-05	Ⅲ
Pafah1b3	73	TRUE	3.01964e-06	6.963e-05	Ⅰ
Sord	37	FALSE	3.06909e-06	7.06944e-05	Ⅲ
Tmem159	94	TRUE	3.07813e-06	7.08266e-05	Ⅲ
Gata6	58	FALSE	3.10683e-06	7.14106e-05	Ⅲ
Arhgap29	63	TRUE	3.16564e-06	7.26844e-05	Ⅱ
P2rx1	8	FALSE	3.20124e-06	7.34232e-05	Ⅲ
Ggt7	30	FALSE	3.33526e-06	7.64156e-05	Ⅰ
Pcdh19	28	TRUE	3.42254e-06	7.83317e-05	Ⅰ
Rpsa	227	TRUE	3.4382e-06	7.86063e-05	Ⅰ
A430046D13Rik	26	TRUE	3.52112e-06	8.04163e-05	Ⅲ
Efnb1	72	TRUE	3.58579e-06	8.18062e-05	Ⅰ
Cdr2l	43	TRUE	3.64933e-06	8.31674e-05	Ⅰ
Cnrip1	127	FALSE	3.7865e-06	8.6202e-05	Ⅰ
Arpc3	203	TRUE	3.8208e-06	8.68908e-05	Ⅰ
Cpe	202	TRUE	3.83926e-06	8.72182e-05	Ⅰ
Ccnb1	10	FALSE	3.84853e-06	8.73365e-05	Ⅰ
Prmt1	187	FALSE	3.92364e-06	8.89469e-05	Ⅰ
Mtss1l	44	TRUE	4.16671e-06	9.43576e-05	Ⅲ
Ube2i	194	TRUE	4.25008e-06	9.60969e-05	Ⅰ
Mcm7	41	FALSE	4.25247e-06	9.60969e-05	Ⅰ
Plxdc1	27	FALSE	4.28793e-06	9.67964e-05	Ⅰ
Arhgef40	77	TRUE	4.3234e-06	9.74946e-05	Ⅰ
gene_short_name: Gene symbol
num_cells_expressed: the number of cells expressing the gene
use_for_ordering: whether this gene was used for ordering
pval: the P-value of the statistical testing
qval: the q-value of the statistical testing
cluster: the cluster name of this gene
