## Supplementary material for "Single-cell transcriptomic landscape of cardiac neural crest cell derivatives during embryonic and neonatal development": Online Table IV

### Sheet: Sheet1
Online Table IV. Enriched Gene Ontology terms for the clusters of genes showing changes as a function of pseudotime.
GeneClusterID	GOID	GOTerm	CorrectedPValue	% Associated Genes	Nr. Genes	Associated Genes Found
Ⅰ	GO:0097212	lysosomal membrane organization	0.000142572	100	4	Arf1, Hspa8, Laptm4b, Mt3
Ⅰ	GO:1903334	positive regulation of protein folding	0.0228023	75	3	Hspa8, Pdia3, Pdia4
Ⅰ	GO:0036120	cellular response to platelet-derived growth factor stimulus	0.0138038	21.4286	6	Ccl2, Ccna2, Coro1b, Fyn, Pdgfrb, Ptn
Ⅰ	GO:0035924	cellular response to vascular endothelial growth factor stimulus	1.93352e-05	19.2982	11	Anxa1, Cd63, Dcn, Gas1, Nrp1, Pdgfrb, Ramp2, Rela, Spry2, Tcf4, Xbp1
Ⅰ	GO:0043277	apoptotic cell clearance	0.00990036	17.9487	7	Ccl2, Cd36, Hmgb1, Mfge8, Pdia6, Pear1, Rac1
Ⅰ	GO:0035987	endodermal cell differentiation	0.0027404	17.7778	8	Col4a2, Col6a1, Dusp6, Lamb1, Mmp14, Mmp15, Mmp2, Vtn
Ⅰ	GO:0000281	mitotic cytokinesis	0.0137866	14.2857	8	Arf1, Birc5, Cenpa, Cfl1, Racgap1, Rhoa, Sptbn1, Stmn1
Ⅰ	GO:1900024	regulation of substrate adhesion-dependent cell spreading	0.0137866	14.2857	8	Calr, Cdc42, Dbn1, Lims1, Nrp1, Postn, Rac1, S100a10
Ⅰ	GO:0010811	positive regulation of cell-substrate adhesion	4.39069e-07	13.3333	18	Calr, Ccna2, Cd36, Cdc42, Cfl1, Dbn1, Ecm2, Itga6, Itgb1, Lims1, Nid1, Nrp1, Ptn, Rac1, Rsu1, S100a10, Thy1, Vtn
Ⅰ	GO:1901992	positive regulation of mitotic cell cycle phase transition	0.00374811	12.8205	10	Anxa1, App, Birc5, Ccnb1, Cdk1, Cdk4, Dbf4, Lmnb1, Tmod3, Ube2c
Ⅰ	GO:0072678	T cell migration	0.0492805	11.9403	8	Abcc9, App, Ccl2, Lgals9, Rhoa, Ripk3, Selenok, Slc12a2
Ⅰ	GO:0043200	response to amino acid	7.28075e-05	11.6279	15	Alad, Casp3, Ccl2, Cfl1, Col3a1, Col4a1, Col6a1, Fyn, Mmp2, Ptn, Rela, Rhoa, Sh3bp4, Tmbim6, Xbp1
Ⅰ	GO:0048041	focal adhesion assembly	0.0266162	11.3924	9	Ajuba, Cfl1, Fermt2, Lims1, Mmp14, Nrp1, Rac1, S100a10, Thy1
Ⅰ	GO:0008360	regulation of cell shape	6.79647e-06	11.25	18	Aldoa, Anxa1, Arhgdia, Ccl2, Cdc42ep2, Cdc42ep4, Cdc42ep5, Cfl1, Csnk1e, Epb41l2, Eps8, Fermt2, Fyn, Gas2, Lst1, Myl12a, Myl12b, Ptn
Ⅰ	GO:0034446	substrate adhesion-dependent cell spreading	0.00524032	11.1111	11	Calr, Cdc42, Dbn1, Fermt2, Lamb1, Lims1, Nrp1, Postn, Rac1, Rnase4, S100a10
Ⅰ	GO:0001666	response to hypoxia	1.04711e-13	10.8883	38	Ajuba, Alad, Angptl4, Apold1, Bnip3l, Casp3, Ccl2, Ccna2, Ccnb1, Cd34, Cited2, Clca3a1, Cox4i2, Cygb, Ece1, Egln3, Eng, Ets1, Hilpda, Hmox2, Hsp90b1, Ldha, Map2k1, Mmp14, Mmp2, Mt3, Pam, Plat, Plod1, Postn, Ptn, Ramp2, Rhoa, Rora, Sox4, Stc1, Tmbim6, Ucp2
Ⅰ	GO:0070482	response to oxygen levels	6.85917e-14	10.4439	40	Ajuba, Alad, Angptl4, Apold1, Bnip3l, Casp3, Ccl2, Ccna2, Ccnb1, Cd34, Cdk4, Cited2, Clca3a1, Cox4i2, Cygb, Ece1, Egln3, Eng, Ets1, Hilpda, Hmox2, Hsp90b1, Ldha, Map2k1, Mmp14, Mmp2, Mt3, Pam, Pdgfrb, Plat, Plod1, Postn, Ptn, Ramp2, Rhoa, Rora, Sox4, Stc1, Tmbim6, Ucp2
Ⅰ	GO:0030833	regulation of actin filament polymerization	0.000221453	10	16	Arf1, Arpc1b, Arpc3, Capg, Cdc42ep2, Cdc42ep4, Cdc42ep5, Cfl1, Coro1b, Dbn1, Eps8, Rac1, Rhoa, Sptbn1, Tmod3, Vasp
Ⅰ	GO:0071456	cellular response to hypoxia	0.000505627	10	15	Ajuba, Bnip3l, Ccna2, Ccnb1, Cd34, Cited2, Clca3a1, Cox4i2, Hilpda, Map2k1, Mt3, Ptn, Rora, Stc1, Tmbim6
Ⅰ	GO:0034332	adherens junction organization	0.0137578	10	11	Ajuba, Cdc42, Cfl1, Fermt2, Lims1, Mmp14, Nrp1, Rac1, Ramp2, S100a10, Thy1
Ⅱ	GO:0006122	mitochondrial electron transport, ubiquinol to cytochrome c	0.00270582	27.2727	3	Uqcr10, Uqcrh, Uqcrq
Ⅱ	GO:0006123	mitochondrial electron transport, cytochrome c to oxygen	0.0054071	21.4286	3	Cox5b, Cox7c, Cox8a
Ⅱ	GO:0060391	positive regulation of SMAD protein signal transduction	0.0054071	21.4286	3	Bmp6, Rbpms, Tgfb3
Ⅱ	GO:1904706	negative regulation of vascular smooth muscle cell proliferation	0.000732928	19.0476	4	Cdkn1a, Mef2c, Tgfb3, Tpm1
Ⅱ	GO:0015986	ATP synthesis coupled proton transport	0.00103494	17.3913	4	Atp5g3, Atp5k, Atp5l, Cox5b
Ⅱ	GO:0051412	response to corticosterone	0.00119023	16.6667	4	Atp2b1, Cdkn1a, Fos, Fosb
Ⅱ	GO:0099010	modification of postsynaptic structure	0.0144985	14.2857	3	Arhgap44, Filip1, Synpo
Ⅱ	GO:2000114	regulation of establishment of cell polarity	0.0144985	14.2857	3	Bcas3, Gsn, Rock1
Ⅱ	GO:0042775	mitochondrial ATP synthesis coupled electron transport	4.69197e-07	13.7931	8	Cdkn1a, Cox5b, Cox7c, Cox8a, Ndufb9, Uqcr10, Uqcrh, Uqcrq
Ⅱ	GO:0002026	regulation of the force of heart contraction	0.00436131	11.7647	4	Atp2a2, Atp2b4, Cav1, Myl4
Ⅱ	GO:0022904	respiratory electron transport chain	5.08725e-07	10.7143	9	Cdkn1a, Cox5b, Cox7c, Cox8a, Ndufa5, Ndufb9, Uqcr10, Uqcrh, Uqcrq
Ⅱ	GO:1903671	negative regulation of sprouting angiogenesis	0.0240266	10.3448	3	Cd200, Klf2, Klf4
Ⅱ	GO:0034405	response to fluid shear stress	0.0068861	10.2564	4	Klf2, Klf4, Mef2c, Tgfb3
Ⅲ	GO:2000721	positive regulation of transcription from RNA polymerase II promoter involved in smooth muscle cell differentiation	0.00215387	75	3	Itga8, Myocd, Npnt
Ⅲ	GO:0014866	skeletal myofibril assembly	0.0355392	33.3333	3	Acta1, Myh11, Tcap
Ⅲ	GO:1903115	regulation of actin filament-based movement	7.93571e-05	16.3265	8	Acta2, Akap6, Cav3, Flna, Fxyd1, Pln, Ryr2, Tnnc1
Ⅲ	GO:0045214	sarcomere organization	0.000108395	15.6863	8	Casq1, Cav3, Jag1, Ldb3, Myom1, Neurl2, Tcap, Xirp1
Ⅲ	GO:0060306	regulation of membrane repolarization	0.0139116	15.625	5	Akap6, Cav3, Flna, Kcna5, Snta1
Ⅲ	GO:0061049	cell growth involved in cardiac muscle cell development	0.0041572	14.6341	6	Akap6, Cav3, Myocd, Pdlim5, Slc25a4, Sorbs2
Ⅲ	GO:0055006	cardiac cell development	1.476e-07	12.3894	14	Akap6, Bves, Cav3, Hey2, Jag1, Myh11, Myocd, Nexn, Pdlim5, Slc25a4, Sorbs2, Speg, Tcap, Xirp1
Ⅲ	GO:0003009	skeletal muscle contraction	0.0464934	11.9048	5	Casq1, Cav3, Dmpk, Tcap, Tnnc1
Ⅲ	GO:1905207	regulation of cardiocyte differentiation	0.00392678	11.6667	7	Akap6, Cav3, Fzd7, Gata6, Myocd, Slc25a4, Sox6
Ⅲ	GO:0086003	cardiac muscle cell contraction	0.00107826	11.5942	8	Akap6, Cav3, Flna, Fxyd1, Kcna5, Pln, Ryr2, Snta1
Ⅲ	GO:0055002	striated muscle cell development	1.90956e-12	11.5578	23	Acta1, Akap6, Bves, Casq1, Cav2, Cav3, Gpx1, Hey2, Jag1, Ldb3, Lmod1, Myh11, Myocd, Myom1, Neurl2, Nexn, Pdlim5, Slc25a4, Sorbs2, Speg, Tcap, Uchl1, Xirp1
Ⅲ	GO:0070252	actin-mediated cell contraction	2.26264e-05	11.4583	11	Acta2, Akap6, Cav3, Flna, Fxyd1, Kcna5, Myl6, Pln, Ryr2, Snta1, Tnnc1
Ⅲ	GO:0030048	actin filament-based movement	3.14225e-06	10.8333	13	Acta2, Actn4, Akap6, Cav3, Flna, Fxyd1, Kcna5, Myl6, Pln, Ryr2, Snta1, Syne2, Tnnc1
Ⅲ	GO:0048747	muscle fiber development	0.00653773	10.7692	7	Acta1, Cav2, Gpx1, Myh11, Nexn, Tcap, Uchl1
Ⅲ	GO:0055025	positive regulation of cardiac muscle tissue development	0.0270074	10.3448	6	Akap6, Fgfr1, Gata6, Hey2, Myocd, Slc25a4
Ⅲ	GO:0034446	substrate adhesion-dependent cell spreading	0.00027049	10.101	10	Actn4, Bves, Flna, Fzd7, Itga8, Kank1, Lama5, Mertk, Net1, Sfrp1
Ⅲ	GO:0055024	regulation of cardiac muscle tissue development	0.000294163	10	10	Akap6, Cav3, Fgfr1, Fzd7, Gata6, Hey2, Jph2, Myocd, Slc25a4, Sox6
GeneClusterID: the ID of the gene cluster
GOID: the ID of the enriched GO term
GOTerm: gene ontology term
CorrectedPValue: the corrected P-value
% Associated Genes: the percentage of genes associated with the GO term in the gene cluster
Nr. Genes: the number of genes associated with the GO term in the gene cluster
Associated Genes Found: the list of genes found to be associated with the GO term in the gene cluster
