## Supplementary material for "Single-cell transcriptomic landscape of cardiac neural crest cell derivatives during embryonic and neonatal development": Online Table V

### Sheet: Sheet1
								•Slc1a3 (GLAST), immature glial marker
						c13-SWN-E10.5 cell ID	Cnp	Slc1a3
		c17-Neuron-E10.5 cell ID	Th	Slc18a3		AACCGCGTCAGAAATG-1	2	2
		AGCTTGAGTTCCAACA-1	23	0		AACGTTGCATCGATTG-1	1	0
		CCAATCCTCCACGCAG-1	12	2		ACATACGTCTGTCTAT-1	1	0
		CTCGAGGCATGGAATA-1	1	1		ACCAGTACACGAGGTA-1	3	1
		CTCGGAGTCATCTGTT-1	11	3		ACCAGTAGTGAAATCA-1	7	0
		GAACCTAGTCTGCAAT-1	1	0		ACGCCAGTCGTCCAGG-1	2	2
		TGAGAGGGTCGCGTGT-1	4	1		ACGGGTCCAGGATTGG-1	4	0
		AACCGCGTCAGAAATG-1	2	Cnp	Shwann cell	ACGTCAACACGCGAAA-1	8	3
		AACGTTGCATCGATTG-1	1	Cnp	Shwann cell	ACTGTCCCACATGACT-1	2	0
		ACATACGTCTGTCTAT-1	1	Cnp	Shwann cell	ACTTGTTTCTTAGAGC-1	1	1
		ACCAGTACACGAGGTA-1	3	Cnp	Shwann cell	AGAGCGATCATAAAGG-1	3	0
		ACCAGTAGTGAAATCA-1	7	Cnp	Shwann cell	AGCTCCTCAAGTTGTC-1	0	3
		ACGCCAGTCGTCCAGG-1	2	Cnp	Shwann cell	ATCCACCCACTTAAGC-1	2	2
		ACGGGTCCAGGATTGG-1	4	Cnp	Shwann cell	CAAGTTGCAAGTAGTA-1	4	1
		ACGTCAACACGCGAAA-1	8	Cnp	Shwann cell	CAAGTTGCACGGCCAT-1	0	0
		ACTGTCCCACATGACT-1	2	Cnp	Shwann cell	CAAGTTGTCGAGCCCA-1	2	2
		ACTTGTTTCTTAGAGC-1	1	Cnp	Shwann cell	CAGGTGCAGACAAAGG-1	0	1
		AGAGCGATCATAAAGG-1	3	Cnp	Shwann cell	CATCCACTCTCTGTCG-1	1	0
		AGCTCCTCAAGTTGTC-1	0	Cnp	Shwann cell	CATGGCGAGCTAGTTC-1	1	0
		ATCCACCCACTTAAGC-1	2	Cnp	Shwann cell	CATTCGCAGATCCTGT-1	0	5
		CAAGTTGCAAGTAGTA-1	4	Cnp	Shwann cell	CCACCTAAGATCGATA-1	2	1
		CAAGTTGCACGGCCAT-1	0	Cnp	Shwann cell	CCTTTCTCACGAAATA-1	1	1
		CAAGTTGTCGAGCCCA-1	2	Cnp	Shwann cell	CGAATGTGTCACCCAG-1	1	2
		CAGGTGCAGACAAAGG-1	0	Cnp	Shwann cell	CGTCCATAGCTGCGAA-1	0	0
		CATCCACTCTCTGTCG-1	1	Cnp	Shwann cell	CGTCCATGTCGTGGCT-1	3	0
		CATGGCGAGCTAGTTC-1	1	Cnp	Shwann cell	CTAACTTCATTGGTAC-1	2	2
		CATTCGCAGATCCTGT-1	0	Cnp	Shwann cell	CTAAGACTCTCGATGA-1	2	3
		CCACCTAAGATCGATA-1	2	Cnp	Shwann cell	CTCATTAGTTACCGAT-1	4	3
		CCTTTCTCACGAAATA-1	1	Cnp	Shwann cell	CTCCTAGAGAAGGGTA-1	0	1
		CGAATGTGTCACCCAG-1	1	Cnp	Shwann cell	CTGATAGAGTGGGATC-1	4	0
		CGTCCATAGCTGCGAA-1	0	Cnp	Shwann cell	CTGATAGGTTGAGGTG-1	4	5
		CGTCCATGTCGTGGCT-1	3	Cnp	Shwann cell	CTGCTGTGTAGCTAAA-1	1	0
		CTAACTTCATTGGTAC-1	2	Cnp	Shwann cell	CTTACCGTCGTCCGTT-1	0	1
		CTAAGACTCTCGATGA-1	2	Cnp	Shwann cell	GAACATCTCATCGATG-1	1	0
		CTCATTAGTTACCGAT-1	4	Cnp	Shwann cell	GAAGCAGGTCTCCCTA-1	3	2
		CTCCTAGAGAAGGGTA-1	0	Cnp	Shwann cell	GAATAAGAGCCCGAAA-1	0	0
		CTGATAGAGTGGGATC-1	4	Cnp	Shwann cell	GACGTTAGTTGCCTCT-1	0	1
		CTGATAGGTTGAGGTG-1	4	Cnp	Shwann cell	GACTACAGTTTCGCTC-1	0	5
		CTGCTGTGTAGCTAAA-1	1	Cnp	Shwann cell	GAGGTGAGTCGCTTCT-1	0	0
		CTTACCGTCGTCCGTT-1	0	Cnp	Shwann cell	GATCGCGTCATCGCTC-1	0	0
		GAACATCTCATCGATG-1	1	Cnp	Shwann cell	GCATGATGTGGCAAAC-1	1	1
		GAAGCAGGTCTCCCTA-1	3	Cnp	Shwann cell	GCGCAGTGTCGCGAAA-1	3	0
		GAATAAGAGCCCGAAA-1	0	Cnp	Shwann cell	GCGCCAATCAACACCA-1	2	1
		GACGTTAGTTGCCTCT-1	0	Cnp	Shwann cell	GCGGGTTCAGACGCAA-1	2	0
		GACTACAGTTTCGCTC-1	0	Cnp	Shwann cell	GCTCTGTGTGTCAATC-1	0	4
		GAGGTGAGTCGCTTCT-1	0	Cnp	Shwann cell	GCTTCCAAGTAGCGGT-1	4	3
		GATCGCGTCATCGCTC-1	0	Cnp	Shwann cell	GGCAATTTCACGATGT-1	0	1
		GCATGATGTGGCAAAC-1	1	Cnp	Shwann cell	GGCGTGTCAGGTGCCT-1	1	2
		GCGCAGTGTCGCGAAA-1	3	Cnp	Shwann cell	GTACTCCCAGCGAACA-1	3	1
		GCGCCAATCAACACCA-1	2	Cnp	Shwann cell	GTACTTTCAAGTTCTG-1	1	0
		GCGGGTTCAGACGCAA-1	2	Cnp	Shwann cell	GTCTCGTAGAAACCTA-1	1	3
		GCTCTGTGTGTCAATC-1	0	Cnp	Shwann cell	GTTAAGCCACTTACGA-1	0	4
		GCTTCCAAGTAGCGGT-1	4	Cnp	Shwann cell	TACAGTGTCAACGGGA-1	2	0
		GGCAATTTCACGATGT-1	0	Cnp	Shwann cell	TACCTATAGCTACCTA-1	1	1
		GGCGTGTCAGGTGCCT-1	1	Cnp	Shwann cell	TCACGAAGTTAAGAAC-1	4	2
		GTACTCCCAGCGAACA-1	3	Cnp	Shwann cell	TCGCGTTGTATATGAG-1	0	1
		GTACTTTCAAGTTCTG-1	1	Cnp	Shwann cell	TCGCGTTTCACCCTCA-1	1	3
		GTCTCGTAGAAACCTA-1	1	Cnp	Shwann cell	TCGGGACGTGTTTGGT-1	7	14
		GTTAAGCCACTTACGA-1	0	Cnp	Shwann cell	TCTATTGCACACCGAC-1	0	3
		TACAGTGTCAACGGGA-1	2	Cnp	Shwann cell	TGACAACAGGATGTAT-1	4	3
		TACCTATAGCTACCTA-1	1	Cnp	Shwann cell	TGAGGGAGTTTACTCT-1	8	0
		TCACGAAGTTAAGAAC-1	4	Cnp	Shwann cell	TGCACCTTCGACCAGC-1	1	2
		TCGCGTTGTATATGAG-1	0	Cnp	Shwann cell	TGCCCTAGTCTAGCGC-1	1	0
		TCGCGTTTCACCCTCA-1	1	Cnp	Shwann cell	TGGACGCCACATAACC-1	1	0
		TCGGGACGTGTTTGGT-1	7	Cnp	Shwann cell	TGGCCAGGTCTAGGTT-1	1	2
		TCTATTGCACACCGAC-1	0	Cnp	Shwann cell	TGTCCCATCATAACCG-1	5	1
		TGACAACAGGATGTAT-1	4	Cnp	Shwann cell	TTAGGCACAGCTTAAC-1	7	1
		TGAGGGAGTTTACTCT-1	8	Cnp	Shwann cell	TTAGTTCCAGCCTATA-1	1	5
		TGCACCTTCGACCAGC-1	1	Cnp	Shwann cell
		TGCCCTAGTCTAGCGC-1	1	Cnp	Shwann cell
		TGGACGCCACATAACC-1	1	Cnp	Shwann cell
		TGGCCAGGTCTAGGTT-1	1	Cnp	Shwann cell
		TGTCCCATCATAACCG-1	5	Cnp	Shwann cell
		TTAGGCACAGCTTAAC-1	7	Cnp	Shwann cell
		TTAGTTCCAGCCTATA-1	1	Cnp	Shwann cell
		AACCGCGTCAGAAATG-1	2	Slc1a3	Shwann cell
		AACGTTGCATCGATTG-1	0	Slc1a3	Shwann cell
		ACATACGTCTGTCTAT-1	0	Slc1a3	Shwann cell
		ACCAGTACACGAGGTA-1	1	Slc1a3	Shwann cell
		ACCAGTAGTGAAATCA-1	0	Slc1a3	Shwann cell
		ACGCCAGTCGTCCAGG-1	2	Slc1a3	Shwann cell
		ACGGGTCCAGGATTGG-1	0	Slc1a3	Shwann cell
		ACGTCAACACGCGAAA-1	3	Slc1a3	Shwann cell
		ACTGTCCCACATGACT-1	0	Slc1a3	Shwann cell
		ACTTGTTTCTTAGAGC-1	1	Slc1a3	Shwann cell
		AGAGCGATCATAAAGG-1	0	Slc1a3	Shwann cell
		AGCTCCTCAAGTTGTC-1	3	Slc1a3	Shwann cell
		ATCCACCCACTTAAGC-1	2	Slc1a3	Shwann cell
		CAAGTTGCAAGTAGTA-1	1	Slc1a3	Shwann cell
		CAAGTTGCACGGCCAT-1	0	Slc1a3	Shwann cell
		CAAGTTGTCGAGCCCA-1	2	Slc1a3	Shwann cell
		CAGGTGCAGACAAAGG-1	1	Slc1a3	Shwann cell
		CATCCACTCTCTGTCG-1	0	Slc1a3	Shwann cell
		CATGGCGAGCTAGTTC-1	0	Slc1a3	Shwann cell
		CATTCGCAGATCCTGT-1	5	Slc1a3	Shwann cell
		CCACCTAAGATCGATA-1	1	Slc1a3	Shwann cell
		CCTTTCTCACGAAATA-1	1	Slc1a3	Shwann cell
		CGAATGTGTCACCCAG-1	2	Slc1a3	Shwann cell
		CGTCCATAGCTGCGAA-1	0	Slc1a3	Shwann cell
		CGTCCATGTCGTGGCT-1	0	Slc1a3	Shwann cell
		CTAACTTCATTGGTAC-1	2	Slc1a3	Shwann cell
		CTAAGACTCTCGATGA-1	3	Slc1a3	Shwann cell
		CTCATTAGTTACCGAT-1	3	Slc1a3	Shwann cell
		CTCCTAGAGAAGGGTA-1	1	Slc1a3	Shwann cell
		CTGATAGAGTGGGATC-1	0	Slc1a3	Shwann cell
		CTGATAGGTTGAGGTG-1	5	Slc1a3	Shwann cell
		CTGCTGTGTAGCTAAA-1	0	Slc1a3	Shwann cell
		CTTACCGTCGTCCGTT-1	1	Slc1a3	Shwann cell
		GAACATCTCATCGATG-1	0	Slc1a3	Shwann cell
		GAAGCAGGTCTCCCTA-1	2	Slc1a3	Shwann cell
		GAATAAGAGCCCGAAA-1	0	Slc1a3	Shwann cell
		GACGTTAGTTGCCTCT-1	1	Slc1a3	Shwann cell
		GACTACAGTTTCGCTC-1	5	Slc1a3	Shwann cell
		GAGGTGAGTCGCTTCT-1	0	Slc1a3	Shwann cell
		GATCGCGTCATCGCTC-1	0	Slc1a3	Shwann cell
		GCATGATGTGGCAAAC-1	1	Slc1a3	Shwann cell
		GCGCAGTGTCGCGAAA-1	0	Slc1a3	Shwann cell
		GCGCCAATCAACACCA-1	1	Slc1a3	Shwann cell
		GCGGGTTCAGACGCAA-1	0	Slc1a3	Shwann cell
		GCTCTGTGTGTCAATC-1	4	Slc1a3	Shwann cell
		GCTTCCAAGTAGCGGT-1	3	Slc1a3	Shwann cell
		GGCAATTTCACGATGT-1	1	Slc1a3	Shwann cell
		GGCGTGTCAGGTGCCT-1	2	Slc1a3	Shwann cell
		GTACTCCCAGCGAACA-1	1	Slc1a3	Shwann cell
		GTACTTTCAAGTTCTG-1	0	Slc1a3	Shwann cell
		GTCTCGTAGAAACCTA-1	3	Slc1a3	Shwann cell
		GTTAAGCCACTTACGA-1	4	Slc1a3	Shwann cell
		TACAGTGTCAACGGGA-1	0	Slc1a3	Shwann cell
		TACCTATAGCTACCTA-1	1	Slc1a3	Shwann cell
		TCACGAAGTTAAGAAC-1	2	Slc1a3	Shwann cell
		TCGCGTTGTATATGAG-1	1	Slc1a3	Shwann cell
		TCGCGTTTCACCCTCA-1	3	Slc1a3	Shwann cell
		TCGGGACGTGTTTGGT-1	14	Slc1a3	Shwann cell
		TCTATTGCACACCGAC-1	3	Slc1a3	Shwann cell
		TGACAACAGGATGTAT-1	3	Slc1a3	Shwann cell
		TGAGGGAGTTTACTCT-1	0	Slc1a3	Shwann cell
		TGCACCTTCGACCAGC-1	2	Slc1a3	Shwann cell
		TGCCCTAGTCTAGCGC-1	0	Slc1a3	Shwann cell
		TGGACGCCACATAACC-1	0	Slc1a3	Shwann cell
		TGGCCAGGTCTAGGTT-1	2	Slc1a3	Shwann cell
		TGTCCCATCATAACCG-1	1	Slc1a3	Shwann cell
		TTAGGCACAGCTTAAC-1	1	Slc1a3	Shwann cell
		TTAGTTCCAGCCTATA-1	5	Slc1a3	Shwann cell

### Sheet: Sheet2
Online Table V. The UMI counts of marker genes for neuron and Shwann cells in the E10.5 sample.
cellID	UMI count	Marker	Cell type	Stage
AGCTTGAGTTCCAACA-1	23	Th	Neuron	E10.5
CCAATCCTCCACGCAG-1	12	Th	Neuron	E10.5
CTCGAGGCATGGAATA-1	1	Th	Neuron	E10.5
CTCGGAGTCATCTGTT-1	11	Th	Neuron	E10.5
GAACCTAGTCTGCAAT-1	1	Th	Neuron	E10.5
TGAGAGGGTCGCGTGT-1	4	Th	Neuron	E10.5
AGCTTGAGTTCCAACA-1	0	Slc18a3	Neuron	E10.5
CCAATCCTCCACGCAG-1	2	Slc18a3	Neuron	E10.5
CTCGAGGCATGGAATA-1	1	Slc18a3	Neuron	E10.5
CTCGGAGTCATCTGTT-1	3	Slc18a3	Neuron	E10.5
GAACCTAGTCTGCAAT-1	0	Slc18a3	Neuron	E10.5
TGAGAGGGTCGCGTGT-1	1	Slc18a3	Neuron	E10.5
AACCGCGTCAGAAATG-1	2	Cnp	Shwann cell	E10.5
AACGTTGCATCGATTG-1	1	Cnp	Shwann cell	E10.5
ACATACGTCTGTCTAT-1	1	Cnp	Shwann cell	E10.5
ACCAGTACACGAGGTA-1	3	Cnp	Shwann cell	E10.5
ACCAGTAGTGAAATCA-1	7	Cnp	Shwann cell	E10.5
ACGCCAGTCGTCCAGG-1	2	Cnp	Shwann cell	E10.5
ACGGGTCCAGGATTGG-1	4	Cnp	Shwann cell	E10.5
ACGTCAACACGCGAAA-1	8	Cnp	Shwann cell	E10.5
ACTGTCCCACATGACT-1	2	Cnp	Shwann cell	E10.5
ACTTGTTTCTTAGAGC-1	1	Cnp	Shwann cell	E10.5
AGAGCGATCATAAAGG-1	3	Cnp	Shwann cell	E10.5
AGCTCCTCAAGTTGTC-1	0	Cnp	Shwann cell	E10.5
ATCCACCCACTTAAGC-1	2	Cnp	Shwann cell	E10.5
CAAGTTGCAAGTAGTA-1	4	Cnp	Shwann cell	E10.5
CAAGTTGCACGGCCAT-1	0	Cnp	Shwann cell	E10.5
CAAGTTGTCGAGCCCA-1	2	Cnp	Shwann cell	E10.5
CAGGTGCAGACAAAGG-1	0	Cnp	Shwann cell	E10.5
CATCCACTCTCTGTCG-1	1	Cnp	Shwann cell	E10.5
CATGGCGAGCTAGTTC-1	1	Cnp	Shwann cell	E10.5
CATTCGCAGATCCTGT-1	0	Cnp	Shwann cell	E10.5
CCACCTAAGATCGATA-1	2	Cnp	Shwann cell	E10.5
CCTTTCTCACGAAATA-1	1	Cnp	Shwann cell	E10.5
CGAATGTGTCACCCAG-1	1	Cnp	Shwann cell	E10.5
CGTCCATAGCTGCGAA-1	0	Cnp	Shwann cell	E10.5
CGTCCATGTCGTGGCT-1	3	Cnp	Shwann cell	E10.5
CTAACTTCATTGGTAC-1	2	Cnp	Shwann cell	E10.5
CTAAGACTCTCGATGA-1	2	Cnp	Shwann cell	E10.5
CTCATTAGTTACCGAT-1	4	Cnp	Shwann cell	E10.5
CTCCTAGAGAAGGGTA-1	0	Cnp	Shwann cell	E10.5
CTGATAGAGTGGGATC-1	4	Cnp	Shwann cell	E10.5
CTGATAGGTTGAGGTG-1	4	Cnp	Shwann cell	E10.5
CTGCTGTGTAGCTAAA-1	1	Cnp	Shwann cell	E10.5
CTTACCGTCGTCCGTT-1	0	Cnp	Shwann cell	E10.5
GAACATCTCATCGATG-1	1	Cnp	Shwann cell	E10.5
GAAGCAGGTCTCCCTA-1	3	Cnp	Shwann cell	E10.5
GAATAAGAGCCCGAAA-1	0	Cnp	Shwann cell	E10.5
GACGTTAGTTGCCTCT-1	0	Cnp	Shwann cell	E10.5
GACTACAGTTTCGCTC-1	0	Cnp	Shwann cell	E10.5
GAGGTGAGTCGCTTCT-1	0	Cnp	Shwann cell	E10.5
GATCGCGTCATCGCTC-1	0	Cnp	Shwann cell	E10.5
GCATGATGTGGCAAAC-1	1	Cnp	Shwann cell	E10.5
GCGCAGTGTCGCGAAA-1	3	Cnp	Shwann cell	E10.5
GCGCCAATCAACACCA-1	2	Cnp	Shwann cell	E10.5
GCGGGTTCAGACGCAA-1	2	Cnp	Shwann cell	E10.5
GCTCTGTGTGTCAATC-1	0	Cnp	Shwann cell	E10.5
GCTTCCAAGTAGCGGT-1	4	Cnp	Shwann cell	E10.5
GGCAATTTCACGATGT-1	0	Cnp	Shwann cell	E10.5
GGCGTGTCAGGTGCCT-1	1	Cnp	Shwann cell	E10.5
GTACTCCCAGCGAACA-1	3	Cnp	Shwann cell	E10.5
GTACTTTCAAGTTCTG-1	1	Cnp	Shwann cell	E10.5
GTCTCGTAGAAACCTA-1	1	Cnp	Shwann cell	E10.5
GTTAAGCCACTTACGA-1	0	Cnp	Shwann cell	E10.5
TACAGTGTCAACGGGA-1	2	Cnp	Shwann cell	E10.5
TACCTATAGCTACCTA-1	1	Cnp	Shwann cell	E10.5
TCACGAAGTTAAGAAC-1	4	Cnp	Shwann cell	E10.5
TCGCGTTGTATATGAG-1	0	Cnp	Shwann cell	E10.5
TCGCGTTTCACCCTCA-1	1	Cnp	Shwann cell	E10.5
TCGGGACGTGTTTGGT-1	7	Cnp	Shwann cell	E10.5
TCTATTGCACACCGAC-1	0	Cnp	Shwann cell	E10.5
TGACAACAGGATGTAT-1	4	Cnp	Shwann cell	E10.5
TGAGGGAGTTTACTCT-1	8	Cnp	Shwann cell	E10.5
TGCACCTTCGACCAGC-1	1	Cnp	Shwann cell	E10.5
TGCCCTAGTCTAGCGC-1	1	Cnp	Shwann cell	E10.5
TGGACGCCACATAACC-1	1	Cnp	Shwann cell	E10.5
TGGCCAGGTCTAGGTT-1	1	Cnp	Shwann cell	E10.5
TGTCCCATCATAACCG-1	5	Cnp	Shwann cell	E10.5
TTAGGCACAGCTTAAC-1	7	Cnp	Shwann cell	E10.5
TTAGTTCCAGCCTATA-1	1	Cnp	Shwann cell	E10.5
AACCGCGTCAGAAATG-1	2	Slc1a3	Shwann cell	E10.5
AACGTTGCATCGATTG-1	0	Slc1a3	Shwann cell	E10.5
ACATACGTCTGTCTAT-1	0	Slc1a3	Shwann cell	E10.5
ACCAGTACACGAGGTA-1	1	Slc1a3	Shwann cell	E10.5
ACCAGTAGTGAAATCA-1	0	Slc1a3	Shwann cell	E10.5
ACGCCAGTCGTCCAGG-1	2	Slc1a3	Shwann cell	E10.5
ACGGGTCCAGGATTGG-1	0	Slc1a3	Shwann cell	E10.5
ACGTCAACACGCGAAA-1	3	Slc1a3	Shwann cell	E10.5
ACTGTCCCACATGACT-1	0	Slc1a3	Shwann cell	E10.5
ACTTGTTTCTTAGAGC-1	1	Slc1a3	Shwann cell	E10.5
AGAGCGATCATAAAGG-1	0	Slc1a3	Shwann cell	E10.5
AGCTCCTCAAGTTGTC-1	3	Slc1a3	Shwann cell	E10.5
ATCCACCCACTTAAGC-1	2	Slc1a3	Shwann cell	E10.5
CAAGTTGCAAGTAGTA-1	1	Slc1a3	Shwann cell	E10.5
CAAGTTGCACGGCCAT-1	0	Slc1a3	Shwann cell	E10.5
CAAGTTGTCGAGCCCA-1	2	Slc1a3	Shwann cell	E10.5
CAGGTGCAGACAAAGG-1	1	Slc1a3	Shwann cell	E10.5
CATCCACTCTCTGTCG-1	0	Slc1a3	Shwann cell	E10.5
CATGGCGAGCTAGTTC-1	0	Slc1a3	Shwann cell	E10.5
CATTCGCAGATCCTGT-1	5	Slc1a3	Shwann cell	E10.5
CCACCTAAGATCGATA-1	1	Slc1a3	Shwann cell	E10.5
CCTTTCTCACGAAATA-1	1	Slc1a3	Shwann cell	E10.5
CGAATGTGTCACCCAG-1	2	Slc1a3	Shwann cell	E10.5
CGTCCATAGCTGCGAA-1	0	Slc1a3	Shwann cell	E10.5
CGTCCATGTCGTGGCT-1	0	Slc1a3	Shwann cell	E10.5
CTAACTTCATTGGTAC-1	2	Slc1a3	Shwann cell	E10.5
CTAAGACTCTCGATGA-1	3	Slc1a3	Shwann cell	E10.5
CTCATTAGTTACCGAT-1	3	Slc1a3	Shwann cell	E10.5
CTCCTAGAGAAGGGTA-1	1	Slc1a3	Shwann cell	E10.5
CTGATAGAGTGGGATC-1	0	Slc1a3	Shwann cell	E10.5
CTGATAGGTTGAGGTG-1	5	Slc1a3	Shwann cell	E10.5
CTGCTGTGTAGCTAAA-1	0	Slc1a3	Shwann cell	E10.5
CTTACCGTCGTCCGTT-1	1	Slc1a3	Shwann cell	E10.5
GAACATCTCATCGATG-1	0	Slc1a3	Shwann cell	E10.5
GAAGCAGGTCTCCCTA-1	2	Slc1a3	Shwann cell	E10.5
GAATAAGAGCCCGAAA-1	0	Slc1a3	Shwann cell	E10.5
GACGTTAGTTGCCTCT-1	1	Slc1a3	Shwann cell	E10.5
GACTACAGTTTCGCTC-1	5	Slc1a3	Shwann cell	E10.5
GAGGTGAGTCGCTTCT-1	0	Slc1a3	Shwann cell	E10.5
GATCGCGTCATCGCTC-1	0	Slc1a3	Shwann cell	E10.5
GCATGATGTGGCAAAC-1	1	Slc1a3	Shwann cell	E10.5
GCGCAGTGTCGCGAAA-1	0	Slc1a3	Shwann cell	E10.5
GCGCCAATCAACACCA-1	1	Slc1a3	Shwann cell	E10.5
GCGGGTTCAGACGCAA-1	0	Slc1a3	Shwann cell	E10.5
GCTCTGTGTGTCAATC-1	4	Slc1a3	Shwann cell	E10.5
GCTTCCAAGTAGCGGT-1	3	Slc1a3	Shwann cell	E10.5
GGCAATTTCACGATGT-1	1	Slc1a3	Shwann cell	E10.5
GGCGTGTCAGGTGCCT-1	2	Slc1a3	Shwann cell	E10.5
GTACTCCCAGCGAACA-1	1	Slc1a3	Shwann cell	E10.5
GTACTTTCAAGTTCTG-1	0	Slc1a3	Shwann cell	E10.5
GTCTCGTAGAAACCTA-1	3	Slc1a3	Shwann cell	E10.5
GTTAAGCCACTTACGA-1	4	Slc1a3	Shwann cell	E10.5
TACAGTGTCAACGGGA-1	0	Slc1a3	Shwann cell	E10.5
TACCTATAGCTACCTA-1	1	Slc1a3	Shwann cell	E10.5
TCACGAAGTTAAGAAC-1	2	Slc1a3	Shwann cell	E10.5
TCGCGTTGTATATGAG-1	1	Slc1a3	Shwann cell	E10.5
TCGCGTTTCACCCTCA-1	3	Slc1a3	Shwann cell	E10.5
TCGGGACGTGTTTGGT-1	14	Slc1a3	Shwann cell	E10.5
TCTATTGCACACCGAC-1	3	Slc1a3	Shwann cell	E10.5
TGACAACAGGATGTAT-1	3	Slc1a3	Shwann cell	E10.5
TGAGGGAGTTTACTCT-1	0	Slc1a3	Shwann cell	E10.5
TGCACCTTCGACCAGC-1	2	Slc1a3	Shwann cell	E10.5
TGCCCTAGTCTAGCGC-1	0	Slc1a3	Shwann cell	E10.5
TGGACGCCACATAACC-1	0	Slc1a3	Shwann cell	E10.5
TGGCCAGGTCTAGGTT-1	2	Slc1a3	Shwann cell	E10.5
TGTCCCATCATAACCG-1	1	Slc1a3	Shwann cell	E10.5
TTAGGCACAGCTTAAC-1	1	Slc1a3	Shwann cell	E10.5
TTAGTTCCAGCCTATA-1	5	Slc1a3	Shwann cell	E10.5
